# Evolutionarily guided transcription factor design programs novel T cell states

**DOI:** 10.1101/2024.11.06.622344

**Authors:** Oliver Takacsi-Nagy, Austin Hartman, Andy Y. Chen, Yajie Yin, Gabriella C. Reeder, Courtney Kernick, Johnathan Lu, Alison K. McClellan, Colin J. Raposo, Nicole E. Theberath, Patrick K. Yan, Justin Eyquem, Theodore L. Roth, Ansuman T. Satpathy

## Abstract

Protein-coding genes in the human genome evolved via modular rearrangement of domains from ancestral genes^1^. Here, we develop a scalable, evolutionarily guided method to assemble novel protein-coding genes from constituent domains within a protein family, termed DESynR (Domain Engineered via Synthesis and Recombination) genes. Using primary human chimeric antigen receptor T cells as a model system, we find that the expression of DESynR Activator Protein-1 (AP-1) transcription factors (TFs) significantly outperforms the overexpression of natural AP-1 TFs in multiple functional assays *in vitro* and *in vivo*. Top DESynR AP-1 TFs exhibit non-intuitive architectures of constituent domains, including from TFs that are not canonically expressed in T cells. DESynR AP-1 TFs induce broad transcriptional and epigenetic reprogramming of T cells and, in some cases, lead to the development of non-natural T cell states, engaging gene expression modules from disparate human cell types. Taken together, we demonstrate that novel configurations of existing protein domains may uncover non-evolved genes that program cell states with therapeutically relevant functions.
