## Supplementary Table 2 (S2) for "Evolutionarily guided transcription factor design programs novel T cell states"

### Sheet: NGS Read Counts
All donors here are distinct from other screens and assays (donors were never repeated in this study).
Gene	Donor 1			Donor 2			Donor 3
	Input	Acute	Chronic	Input	Acute	Chronic	Input	Acute	Chronic
ATF2_BATF_ATF2	5507	2585	3402	5722	1731	5611	4807	2762	2061
ATF2_BATF_ATF4	756	77	150	695	214	77	1054	338	121
ATF2_BATF_BATF	1478	1879	539	1742	490	1174	1357	316	368
ATF2_BATF_cJUN	806	246	84	1470	2054	828	2274	678	746
ATF2_BATF_cMAF	3390	3343	1595	3862	2640	2744	2616	640	2001
ATF2_BATF_FOSL1	4776	1388	2154	3817	1534	886	5268	2052	1847
ATF2_BATF_FOSL2	4588	520	1011	5950	1292	2231	5602	2138	1550
ATF2_BATF_MAFF	3255	796	2040	2823	840	552	3454	892	532
ATF2_cFOS_ATF2	5224	2822	4410	6925	1066	1344	4463	752	611
ATF2_cFOS_ATF4	1223	325	38	802	266	152	631	217	212
ATF2_cFOS_BATF	1465	447	1844	2004	1007	1163	1477	1822	1407
ATF2_cFOS_cJUN	1138	666	874	1120	217	2640	776	59	56
ATF2_cFOS_cMAF	3393	713	1638	5099	1591	5427	2628	2289	2343
ATF2_cFOS_FOSL1	3708	868	679	4570	1176	2700	2741	1023	865
ATF2_cFOS_FOSL2	5448	5505	29082	7243	3377	3345	4727	1920	1429
ATF2_cFOS_MAFF	3314	597	2839	3858	712	1531	3197	1453	4652
ATF2_cJUN_ATF2	4938	2221	16500	7041	2134	1348	4177	3102	1235
ATF2_cJUN_ATF4	1127	451	1385	1467	874	537	1402	531	233
ATF2_cJUN_BATF	3039	539	3608	2111	311	2745	1670	1695	1111
ATF2_cJUN_cJUN	1063	74	429	1796	609	2902	276	12	3
ATF2_cJUN_cMAF	3718	2078	1776	4255	1393	1553	3524	1808	2044
ATF2_cJUN_FOSL1	3602	348	1973	5425	1907	2786	5040	890	940
ATF2_cJUN_FOSL2	6162	9073	3387	7272	2385	4121	8028	2421	2314
ATF2_cJUN_MAFF	3031	97	7164	4001	1918	1179	3642	2640	6136
ATF4_BATF_ATF2	6125	988	1934	7420	3398	3925	8110	9455	8487
ATF4_BATF_ATF4	1346	747	904	1834	2024	1505	953	1053	380
ATF4_BATF_BATF	2012	474	656	2720	166379	3240	1626	970	618
ATF4_BATF_cJUN	1179	33	105	1627	248	423	481	398	499
ATF4_BATF_cMAF	3089	530	6141	3912	1754	3021	2017	1721	572
ATF4_BATF_FOSL1	4162	455	4991	5324	1822	1601	7246	4217	6444
ATF4_BATF_FOSL2	7203	2340	3389	8502	3849	7718	6208	2473	2761
ATF4_BATF_MAFF	3403	1939	2064	4039	1544	4017	4956	1301	5368
ATF4_cFOS_ATF2	7204	5014	2388	7219	2503	3798	8885	4289	3178
ATF4_cFOS_ATF4	1284	189	1038	1563	709	526	1526	402	465
ATF4_cFOS_BATF	2652	856	2477	2727	1289	1620	1372	607	357
ATF4_cFOS_cJUN	1287	150	15271	1615	794	955	1690	1009	1190
ATF4_cFOS_cMAF	4457	926	2965	5664	2338	8576	6837	9213	4689
ATF4_cFOS_FOSL1	4705	2170	2572	5259	2352	3826	5417	4646	5553
ATF4_cFOS_FOSL2	7666	1758	4274	8592	6032	5615	5853	4283	3329
ATF4_cFOS_MAFF	4827	1531	1369	5107	2046	3558	7796	5759	3658
ATF4_cJUN_ATF2	7030	1680	5309	9035	3916	3886	10632	8586	6203
ATF4_cJUN_ATF4	1042	484	1557	1626	1547	1209	1168	712	2582
ATF4_cJUN_BATF	2349	1975	2467	3417	1039	946	1683	436	472
ATF4_cJUN_cJUN	1699	814	402	1676	563	593	1804	537	254
ATF4_cJUN_cMAF	4842	1762	2668	4526	1405	2968	4290	5303	3570
ATF4_cJUN_FOSL1	5694	606	2868	5948	2544	3932	5676	4518	4277
ATF4_cJUN_FOSL2	8362	9399	6564	10489	6466	6526	8633	3849	3076
ATF4_cJUN_MAFF	5806	1155	4525	5017	2181	3109	4143	6820	7712
BATF_BATF_ATF2	4106	1140	3415	5127	2231	1555	2884	717	1204
BATF_BATF_ATF4	668	182	114	460	87	527	1493	1191	1197
BATF_BATF_BATF	1506	1438	2430	1738	1088	877	1390	177	89
BATF_BATF_cJUN	765	44	101	604	205	446	1362	952	947
BATF_BATF_cMAF	2734	3174	3333	3573	3358	3406	2030	1720	2340
BATF_BATF_FOSL1	2508	1866	2603	2984	839	1284	3996	3123	3471
BATF_BATF_FOSL2	4475	1755	2569	5360	1732	4964	5558	4307	6131
BATF_BATF_MAFF	2429	503	814	2765	652	1200	3089	2770	1358
BATF_cFOS_ATF2	5141	1337	3926	5197	2237	3278	6154	2016	2493
BATF_cFOS_ATF4	974	337	392	1150	200	603	326	524	806
BATF_cFOS_BATF	1318	523	1128	2517	2639	2606	1382	849	756
BATF_cFOS_cJUN	1175	420	1105	1587	1546	799	566	537	853
BATF_cFOS_cMAF	3690	1910	2159	3626	3106	3219	5694	7678	8295
BATF_cFOS_FOSL1	3574	543	863	3706	1566	782	2688	550	937
BATF_cFOS_FOSL2	5276	1333	7488	5943	2605	5933	5333	2436	2458
BATF_cFOS_MAFF	2741	303	2024	3692	1144	4233	1904	1888	1782
BATF_cJUN_ATF2	4392	1083	4996	5826	1151	1058	6224	1930	1355
BATF_cJUN_ATF4	1254	360	2035	1056	249	480	905	218	434
BATF_cJUN_BATF	1853	444	858	1648	758	743	1583	1647	4720
BATF_cJUN_cJUN	986	417	12968	1138	1610	773	1188	280	40
BATF_cJUN_cMAF	3344	1811	3677	3052	1574	1030	4254	1822	1576
BATF_cJUN_FOSL1	3859	1446	1740	4216	1334	1133	3311	994	1664
BATF_cJUN_FOSL2	5573	6650	2049	6704	1419	3704	8387	4400	4885
BATF_cJUN_MAFF	2977	1118	1056	3041	758	2163	2395	707	595
CAR Only	24468	16787	20353	26699	14932	22056	22222	18667	28835
cFOS_BATF_ATF2	10540	4724	2690	10516	4100	11219	6968	10602	9391
cFOS_BATF_ATF4	1522	102	594	2178	612	436	1670	581	468
cFOS_BATF_BATF	2806	476	1362	4152	3064	3811	4164	4436	2445
cFOS_BATF_cJUN	1846	1767	722	2505	1082	2239	3572	3369	2085
cFOS_BATF_cMAF	5531	1476	2040	7271	3261	6570	4993	5513	5150
cFOS_BATF_FOSL1	6648	2459	5798	6539	2567	5912	5445	1497	2128
cFOS_BATF_FOSL2	8723	3349	11141	12454	6851	14037	11088	8761	23926
cFOS_BATF_MAFF	4613	3545	2462	6425	8679	8573	3280	2760	1973
cFOS_cFOS_ATF2	10289	8849	15824	12507	6726	11142	13285	14725	14416
cFOS_cFOS_ATF4	2394	2411	3524	2875	821	1251	1745	569	325
cFOS_cFOS_BATF	4659	2744	4279	5028	3259	4364	4717	11857	11428
cFOS_cFOS_cJUN	2430	452	2481	2944	900	1872	3721	1317	1722
cFOS_cFOS_cMAF	6408	3361	17220	7233	5532	10820	9171	9353	6482
cFOS_cFOS_FOSL1	9480	2981	5852	9119	4826	11028	10883	9400	11083
cFOS_cFOS_FOSL2	11320	3513	7360	14235	7904	10427	13713	9704	15548
cFOS_cFOS_MAFF	6358	4578	12829	7242	4227	8942	6949	4194	4058
cFOS_cJUN_ATF2	10753	6378	8993	13294	5372	8931	11675	5790	4360
cFOS_cJUN_ATF4	2488	3520	1058	2386	911	925	1961	1206	1783
cFOS_cJUN_BATF	5505	1991	12232	4111	2496	5358	2766	3913	1831
cFOS_cJUN_cJUN	2609	187785	8292	2484	660	3490	2293	478	625
cFOS_cJUN_cMAF	7983	2022	3914	9059	3774	7847	8749	6321	5797
cFOS_cJUN_FOSL1	7781	8293	6746	10010	3779	13427	7849	2907	2325
cFOS_cJUN_FOSL2	13131	5941	12657	14455	5476	11037	13181	6322	7078
cFOS_cJUN_MAFF	7716	2444	27863	8312	5065	9823	8536	3857	3143
cJUN_BATF_ATF2	5454	4713	2408	5599	3069	5214	6578	3943	5972
cJUN_BATF_ATF4	906	216	312	1000	199	165	666	208	99
cJUN_BATF_BATF	1888	515	988	2746	6797	2330	2928	17958	11561
cJUN_BATF_cJUN	1152	171	1436	1894	3082	2163	1046	72	207
cJUN_BATF_cMAF	3386	4151	10569	3778	3042	2770	5667	5306	7755
cJUN_BATF_FOSL1	4308	693	2206	4694	4519	3173	5483	1443	1731
cJUN_BATF_FOSL2	6855	11924	8315	7610	3120	4513	5900	5655	4863
cJUN_BATF_MAFF	3292	1120	1847	4071	1179	2520	5095	4603	3555
cJUN_cFOS_ATF2	6457	2554	4018	8441	2704	5515	5579	1573	1494
cJUN_cFOS_ATF4	1240	584	614	1351	549	1225	1246	613	486
cJUN_cFOS_BATF	2523	1491	32499	2779	1925	2930	2758	1168	8286
cJUN_cFOS_cJUN	1174	11632	1727	1676	2179	4661	918	552	427
cJUN_cFOS_cMAF	3880	2980	5321	5117	1905	3068	3304	3173	9810
cJUN_cFOS_FOSL1	5138	1700	12730	5150	4846	2876	4563	1936	1380
cJUN_cFOS_FOSL2	6830	2706	15556	8024	4096	7527	7484	2927	4025
cJUN_cFOS_MAFF	4321	1721	1718	5192	2947	16883	4109	1000	1306
cJUN_cJUN_ATF2	7753	2997	7010	7723	2025	3719	9080	4476	6125
cJUN_cJUN_ATF4	1271	482	336	1825	418	341	915	21	74
cJUN_cJUN_BATF	2995	2781	847	3189	813	4566	2059	1387	1472
cJUN_cJUN_cJUN	2033	11194	1551	1886	2838	1802	597	145	154
cJUN_cJUN_cMAF	4611	3474	4063	4941	4273	3101	5381	1905	1395
cJUN_cJUN_FOSL1	4022	851	2153	6187	2183	2784	5682	3414	3431
cJUN_cJUN_FOSL2	8632	5147	5666	9669	5419	4364	9303	6442	4279
cJUN_cJUN_MAFF	4681	2273	2623	5280	2502	2871	5127	4828	7351
cMAF_BATF_ATF2	5438	4540	2670	7229	1878	3104	6415	1832	3978
cMAF_BATF_ATF4	997	202	228	1209	390	290	1455	920	793
cMAF_BATF_BATF	2271	428	1573	2161	890	1147	3125	1273	515
cMAF_BATF_cJUN	1530	207	729	2001	420	830	822	1129	278
cMAF_BATF_cMAF	3349	843	1663	3395	1524	1734	6498	15051	8136
cMAF_BATF_FOSL1	4257	8303	12392	4993	1568	2942	5152	4896	2820
cMAF_BATF_FOSL2	6569	1982	7032	8850	3508	7580	5516	9142	7431
cMAF_BATF_MAFF	3066	1155	2649	4090	1319	4726	3672	7982	7614
cMAF_cFOS_ATF2	7863	1711	4903	9344	3943	4959	10567	7739	14551
cMAF_cFOS_ATF4	1507	227	3700	1349	1705	1562	637	188	57
cMAF_cFOS_BATF	2756	1105	1209	3869	1753	4171	2335	1880	1079
cMAF_cFOS_cJUN	1666	1530	2061	2031	1302	1154	1792	1719	1298
cMAF_cFOS_cMAF	4547	3245	3086	5973	3374	7863	3212	1527	1709
cMAF_cFOS_FOSL1	6004	3112	4083	6138	4191	1415	4267	1726	1666
cMAF_cFOS_FOSL2	8328	4176	4701	9307	2731	9877	8738	4105	4138
cMAF_cFOS_MAFF	4191	1928	1545	5332	1829	4459	4683	4757	3625
cMAF_cJUN_ATF2	8032	1645	9183	8842	4355	5137	8888	3767	4984
cMAF_cJUN_ATF4	1165	72	43	1723	815	742	1549	750	912
cMAF_cJUN_BATF	2956	1344	1837	3169	1914	4166	1869	360	719
cMAF_cJUN_cJUN	1631	715	598	1972	774	654	1675	673	948
cMAF_cJUN_cMAF	4922	694	2502	5283	1569	1851	3980	1775	2760
cMAF_cJUN_FOSL1	5957	1346	5251	6713	2872	7803	6727	5990	4460
cMAF_cJUN_FOSL2	9265	2335	3514	11315	4477	5276	11325	9048	4568
cMAF_cJUN_MAFF	5302	1875	2615	5831	2651	3157	5340	2378	2563
FOSL1_BATF_ATF2	8956	22836	10894	11872	31233	21437	8025	109803	13620
FOSL1_BATF_ATF4	2044	1603	851	1930	698	783	2009	1139	1597
FOSL1_BATF_BATF	3468	127422	5005	3967	30912	12882	2381	13287	7744
FOSL1_BATF_cJUN	2312	12194	23136	2971	6908	25012	4329	26670	12822
FOSL1_BATF_cMAF	6349	8893	5343	6678	7636	20583	7134	9907	12049
FOSL1_BATF_FOSL1	7516	17761	16602	7096	20767	19023	5122	11948	14845
FOSL1_BATF_FOSL2	10229	8194	10852	12309	11151	52353	12863	40271	39386
FOSL1_BATF_MAFF	5743	2057	8665	6214	1940	7418	6887	7489	8698
FOSL1_cFOS_ATF2	11575	4127	21811	13092	4694	19597	14129	5681	14523
FOSL1_cFOS_ATF4	2567	940	866	3045	1374	3184	1732	325	1266
FOSL1_cFOS_BATF	4259	20848	128375	4720	4526	30959	3203	2008	2686
FOSL1_cFOS_cJUN	2727	2075	26663	2813	1488	2557	1618	1443	401
FOSL1_cFOS_cMAF	7845	2973	8320	9695	3811	18191	12118	7556	19616
FOSL1_cFOS_FOSL1	9086	8281	29751	9034	4674	44903	6660	3039	5207
FOSL1_cFOS_FOSL2	13142	6610	21260	14279	4513	10192	13478	7140	13780
FOSL1_cFOS_MAFF	7183	1924	9975	8634	5154	9411	4869	4457	7561
FOSL1_cJUN_ATF2	13672	4031	8125	14161	2696	5422	11613	2477	3998
FOSL1_cJUN_ATF4	2267	375	3352	2381	818	3120	3554	5122	1847
FOSL1_cJUN_BATF	5029	2901	1236	5171	2225	3688	5857	4649	6866
FOSL1_cJUN_cJUN	2572	277801	19051	3064	826	906	4135	1758	2022
FOSL1_cJUN_cMAF	8388	1990	3545	8493	4382	12164	4478	1706	1211
FOSL1_cJUN_FOSL1	9439	7917	3818	9839	3345	4813	7891	2316	2806
FOSL1_cJUN_FOSL2	13793	2878	15036	16422	6197	14055	14854	5532	8168
FOSL1_cJUN_MAFF	7567	10166	5866	10705	2527	6067	5468	3110	2238
JUND_BATF_ATF2	4415	1130	881	5334	1697	2052	6652	7696	9108
JUND_BATF_ATF4	852	362	2906	1138	299	2007	500	246	105
JUND_BATF_BATF	2354	195	1247	2467	23980	6431	3323	2535	1314
JUND_BATF_cJUN	1416	6704	564	1209	577	4937	1044	376	662
JUND_BATF_cMAF	3486	10675	1211	3006	1444	1725	3179	4430	4086
JUND_BATF_FOSL1	3605	2885	2585	3782	2205	1755	2663	821	392
JUND_BATF_FOSL2	4724	503	2093	6297	2117	2839	8202	6062	8280
JUND_BATF_MAFF	2701	856	2519	3318	2120	4509	1814	663	493
JUND_cFOS_ATF2	7272	1755	3949	7582	2913	3501	7277	6820	3758
JUND_cFOS_ATF4	936	770	95	1451	667	1018	1034	436	380
JUND_cFOS_BATF	2126	585	2591	2320	635	1175	3046	5198	3949
JUND_cFOS_cJUN	1330	444	3864	2102	2592	5853	598	733	247
JUND_cFOS_cMAF	3943	2659	1551	4093	2176	3353	6016	4460	6533
JUND_cFOS_FOSL1	4383	1383	2442	5023	2587	4034	4070	1672	1027
JUND_cFOS_FOSL2	7516	2496	20888	7617	4335	7037	10799	3695	3099
JUND_cFOS_MAFF	3318	531	2211	3826	1704	1722	3582	3154	1218
JUND_cJUN_ATF2	6306	2085	3110	7712	1992	2527	4986	3160	3179
JUND_cJUN_ATF4	1100	538	579	1622	165	204	1522	370	320
JUND_cJUN_BATF	2355	1116	2200	2487	11474	6994	3450	1928	2594
JUND_cJUN_cJUN	1507	503	311	1248	299	710	962	659	298
JUND_cJUN_cMAF	4165	802	1257	5714	2673	1512	3795	1687	1306
JUND_cJUN_FOSL1	4990	4995	2056	5446	1623	2104	5182	3828	3992
JUND_cJUN_FOSL2	7158	2609	3406	8138	2694	3814	9663	3820	3850
JUND_cJUN_MAFF	4252	796	1363	5076	3098	1877	6636	2866	2777
MAFF_BATF_ATF2	2531	882	1117	3099	1934	3006	2997	3311	4641
MAFF_BATF_ATF4	490	137	1694	592	517	103	1320	2579	1681
MAFF_BATF_BATF	650	5614	1175	1319	10475	8074	809	175	176
MAFF_BATF_cJUN	849	1189	221	696	418	1625	596	654	170
MAFF_BATF_cMAF	2146	1287	1838	2151	864	809	1304	2959	1667
MAFF_BATF_FOSL1	2441	917	1039	2696	1672	1370	2708	2210	407
MAFF_BATF_FOSL2	3869	1171	3951	3153	1230	2682	3120	999	1415
MAFF_BATF_MAFF	2095	1139	376	1792	581	1617	1473	2939	5640
MAFF_cFOS_ATF2	3492	942	4854	4077	1476	3298	3793	1608	1728
MAFF_cFOS_ATF4	534	157	47	430	387	161	957	883	574
MAFF_cFOS_BATF	1054	1023	4083	1316	807	1326	1356	2195	3189
MAFF_cFOS_cJUN	673	496	1176	817	296	635	2083	3822	3116
MAFF_cFOS_cMAF	1767	979	1678	2368	927	961	3478	2306	1470
MAFF_cFOS_FOSL1	2775	290	950	2738	1364	6215	3124	2561	3007
MAFF_cFOS_FOSL2	3840	1308	2641	4277	5005	3897	5484	4827	3726
MAFF_cFOS_MAFF	1890	128	458	2159	599	3293	937	4523	2123
MAFF_cJUN_ATF2	3195	387	713	4039	1134	2365	4810	1719	1539
MAFF_cJUN_ATF4	777	298	51	682	1292	991	184	1	3
MAFF_cJUN_BATF	1004	87	2771	1114	4734	799	1093	51	348
MAFF_cJUN_cJUN	599	47	529	852	193	1320	378	190	69
MAFF_cJUN_cMAF	2655	757	2234	2952	603	1206	1275	1258	269
MAFF_cJUN_FOSL1	2544	269	663	3189	3574	1233	2979	138	208
MAFF_cJUN_FOSL2	4480	1746	1394	4428	1898	2923	4690	2800	3292
MAFF_cJUN_MAFF	1895	559	1298	2789	612	4325	2877	1496	874

### Sheet: DESeq2 Results
Gene	Acute Screen					Chronic Screen
	Log2FC (All)	Adjusted p-value	Donor 1 Log2FC	Donor 2 Log2FC	Donor 3 Log2FC	Log2FC (All)	Adjusted p-value	Donor 1 Log2FC	Donor 2 Log2FC	Donor 3 Log2FC
ATF2_BATF_ATF2	-0.050987	0.987432	-1.09081	-1.72433	-0.799201	0.059804	0.959466	-0.694721	-0.0282566	-1.22139
ATF2_BATF_ATF4	-0.986819	0.621805	-3.27875	-1.69475	-1.63789	-2.13819	0.0355726	-2.32574	-3.15754	-3.11229
ATF2_BATF_BATF	0.103413	0.978814	0.346111	-1.82778	-2.09893	-0.588105	0.793537	-1.45359	-0.568912	-1.87979
ATF2_BATF_cJUN	0.165558	0.964444	-1.70806	0.482341	-1.74438	-1.23112	0.36353	-3.24703	-0.827353	-1.60669
ATF2_BATF_cMAF	0.516378	0.927746	-0.0201359	-0.548637	-2.02952	0.116046	0.94113	-1.08725	-0.492916	-0.386472
ATF2_BATF_FOSL1	-0.332556	0.927829	-1.78206	-1.31458	-1.3598	-0.865142	0.363909	-1.14842	-2.10581	-1.51156
ATF2_BATF_FOSL2	-1.12256	0.276906	-3.13882	-2.20241	-1.38926	-1.1588	0.140126	-2.18097	-1.4148	-1.853
ATF2_BATF_MAFF	-0.794492	0.672978	-2.03045	-1.74756	-1.95195	-1.18097	0.259811	-0.673825	-2.35239	-2.69648
ATF2_cFOS_ATF2	-1.07363	0.508527	-0.888202	-2.69846	-2.56762	-1.28558	0.213048	-0.244325	-2.36442	-2.86673
ATF2_cFOS_ATF4	-0.522263	0.927829	-1.90866	-1.58856	-1.5356	-1.99346	0.138488	-4.97199	-2.39187	-1.56907
ATF2_cFOS_BATF	0.368673	0.927829	-1.71031	-0.992107	0.302668	0.535503	0.748047	0.331736	-0.784511	-0.0699989
ATF2_cFOS_cJUN	-1.29434	0.621805	-0.772009	-2.36239	-3.69488	-0.268866	0.913109	-0.380413	1.2363	-3.76888
ATF2_cFOS_cMAF	-0.266285	0.939411	-2.24899	-1.67966	-0.199167	0.280074	0.863539	-1.05017	0.0899235	-0.165542
ATF2_cFOS_FOSL1	-0.701818	0.685497	-2.0936	-1.9574	-1.42101	-0.894449	0.363909	-2.44742	-0.759016	-1.66279
ATF2_cFOS_FOSL2	0.0903785	0.98361	0.0150131	-1.10062	-1.29937	0.515646	0.811317	2.41611	-1.11435	-1.72521
ATF2_cFOS_MAFF	-0.936603	0.508527	-2.47079	-2.43625	-1.13714	0.36979	0.827721	-0.223118	-1.33281	0.540991
ATF2_cJUN_ATF2	-0.0377993	0.987432	-1.15236	-1.72175	-0.429149	0.0873764	0.959466	1.74026	-2.38409	-1.75713
ATF2_cJUN_ATF4	-0.0534394	0.987432	-1.31937	-0.746497	-1.39902	-0.498825	0.811317	0.29716	-1.44817	-2.58393
ATF2_cJUN_BATF	-0.467108	0.927746	-2.49304	-2.75899	0.0214244	0.768433	0.654316	0.247528	0.378722	-0.587555
ATF2_cJUN_cJUN	-2.62684	0.14725	-3.82646	-1.55871	-4.4133	-1.41896	0.475316	-1.30709	0.691954	-6.11374
ATF2_cJUN_cMAF	0.00438979	0.992796	-0.839025	-1.61027	-0.962431	-0.410448	0.786254	-1.06547	-1.45351	-0.785522
ATF2_cJUN_FOSL1	-1.29819	0.293577	-3.3679	-1.50783	-2.50021	-0.73878	0.627838	-0.868077	-0.961176	-2.42144
ATF2_cJUN_FOSL2	0.293408	0.959291	0.558106	-1.60796	-1.72902	-0.532698	0.786254	-0.863199	-0.819206	-1.79421
ATF2_cJUN_MAFF	-0.378384	0.964444	-4.95134	-1.06037	-0.464043	1.19507	0.570199	1.2407	-1.76193	0.752407
ATF4_BATF_ATF2	-0.116278	0.964444	-2.6309	-1.1265	0.22135	-0.24655	0.885449	-1.66261	-0.918553	0.0655449
ATF4_BATF_ATF4	0.941971	0.451057	-0.84864	0.142142	0.143814	-0.0525829	0.962026	-0.57376	-0.285058	-1.3242
ATF4_BATF_BATF	2.5371	0.276906	-2.08335	5.9342	-0.744671	-0.682527	0.827736	-1.61538	0.252302	-1.3942
ATF4_BATF_cJUN	-1.83189	0.293577	-5.11711	-2.70888	-0.272644	-1.43398	0.36353	-3.47665	-1.94096	0.0528949
ATF4_BATF_cMAF	0.0317194	0.987432	-2.54082	-1.1568	-0.228841	0.533255	0.811317	0.991102	-0.372771	-1.81632
ATF4_BATF_FOSL1	-0.562404	0.927746	-3.19052	-1.54647	-0.780825	0.304231	0.881463	0.261994	-1.73291	-0.169204
ATF4_BATF_FOSL2	-0.24991	0.939411	-1.62167	-1.14311	-1.32752	-0.126808	0.923223	-1.08751	-0.139558	-1.16865
ATF4_BATF_MAFF	-0.117449	0.964444	-0.811174	-1.38675	-1.92874	0.561939	0.748047	-0.721089	-0.00787773	0.115186
ATF4_cFOS_ATF2	0.148086	0.964444	-0.522749	-1.52776	-1.05056	-0.621965	0.654316	-1.59259	-0.926379	-1.48296
ATF4_cFOS_ATF4	-0.711185	0.816493	-2.7577	-1.13935	-1.92185	-0.42887	0.827736	-0.306573	-1.56937	-1.7123
ATF4_cFOS_BATF	-0.175705	0.964444	-1.63026	-1.08047	-1.17519	-0.219768	0.885449	-0.0984485	-0.75096	-1.9393
ATF4_cFOS_cJUN	-0.0709583	0.987432	-3.09251	-1.0234	-0.743521	1.99221	0.213048	3.56768	-0.757345	-0.505703
ATF4_cFOS_cMAF	0.145967	0.964444	-2.26576	-1.27618	0.430253	0.511785	0.769811	-0.587878	0.598397	-0.543987
ATF4_cFOS_FOSL1	0.282368	0.928021	-1.11614	-1.16056	-0.221461	0.257761	0.863539	-0.87105	-0.458849	0.0357668
ATF4_cFOS_FOSL2	0.132136	0.964444	-2.12391	-0.510286	-0.450464	-0.0915012	0.94038	-0.842738	-0.613619	-0.813901
ATF4_cFOS_MAFF	-0.0240252	0.987432	-1.65601	-1.31925	-0.43685	-0.451808	0.748047	-1.81725	-0.521287	-1.09147
ATF4_cJUN_ATF2	-0.0266756	0.987432	-2.06441	-1.20594	-0.308323	-0.0942065	0.94038	-0.405018	-1.21703	-0.777278
ATF4_cJUN_ATF4	0.601212	0.909864	-1.10468	-0.0718088	-0.713301	1.2624	0.273086	0.578956	-0.427207	1.14377
ATF4_cJUN_BATF	-0.249294	0.964444	-0.250078	-1.71657	-1.94619	-0.624257	0.727629	0.0706816	-1.85172	-1.83198
ATF4_cJUN_cJUN	-0.329301	0.928021	-1.06066	-1.57212	-1.74632	-1.46607	0.0908986	-2.07668	-1.49735	-2.82343
ATF4_cJUN_cMAF	0.175388	0.964444	-1.45787	-1.68696	0.305767	0.0670938	0.958926	-0.859602	-0.608578	-0.264986
ATF4_cJUN_FOSL1	-0.412068	0.927746	-3.22993	-1.22498	-0.329125	-0.0381875	0.975639	-0.989148	-0.597017	-0.408192
ATF4_cJUN_FOSL2	0.569051	0.816493	0.16864	-0.697846	-1.16517	-0.216566	0.885449	-0.349226	-0.684523	-1.4885
ATF4_cJUN_MAFF	0.148149	0.964444	-2.32865	-1.20146	0.718959	0.548927	0.748047	-0.359556	-0.690198	0.896268
BATF_BATF_ATF2	-0.498316	0.927746	-1.84779	-1.20006	-2.00652	-0.328153	0.854606	-0.265777	-1.72055	-1.25954
BATF_BATF_ATF4	-0.359161	0.939544	-1.87016	-2.38919	-0.325796	-0.0330686	0.97693	-2.54037	0.195771	-0.318552
BATF_BATF_BATF	-0.402503	0.939411	-0.0666128	-0.675254	-2.96617	-0.947967	0.654316	0.68987	-0.985965	-3.95005
BATF_BATF_cJUN	-1.05731	0.621805	-4.08935	-1.55429	-0.516237	-0.764426	0.727629	-2.90878	-0.43666	-0.523827
BATF_BATF_cMAF	1.12529	0.293577	0.215216	-0.0895078	-0.238943	0.832446	0.363909	0.285713	-0.0690377	0.204935
BATF_BATF_FOSL1	0.221093	0.964444	-0.426391	-1.82927	-0.355523	0.187607	0.888505	0.053617	-1.21596	-0.203151
BATF_BATF_FOSL2	0.00586462	0.992796	-1.34992	-1.62923	-0.367807	0.434543	0.769811	-0.800442	-0.110708	0.141532
BATF_BATF_MAFF	-0.365377	0.927829	-2.26946	-2.08265	-0.1572	-0.673755	0.612033	-1.57608	-1.20357	-1.18506
BATF_cFOS_ATF2	-0.455475	0.904131	-1.94225	-1.21575	-1.60955	-0.110263	0.930298	-0.388902	-0.664701	-1.3033
BATF_cFOS_ATF4	-0.147681	0.964444	-1.52838	-2.51762	0.683027	0.254968	0.888505	-1.31087	-0.930267	1.30328
BATF_cFOS_BATF	0.482571	0.909864	-1.33181	0.0682596	-0.702266	0.305397	0.848347	-0.224399	0.0501123	-0.869436
BATF_cFOS_cJUN	0.66129	0.838687	-1.482	-0.0377377	-0.0757426	0.628418	0.727629	-0.0885367	-0.989139	0.590887
BATF_cFOS_cMAF	0.85104	0.508527	-0.949684	-0.223255	0.431223	0.548742	0.693505	-0.77298	-0.171716	0.54272
BATF_cFOS_FOSL1	-0.854466	0.651087	-2.71626	-1.24225	-2.28695	-1.19007	0.276988	-2.04884	-2.24317	-1.51941
BATF_cFOS_FOSL2	-0.291987	0.93898	-1.98396	-1.1896	-1.13011	0.513015	0.727629	0.505055	-0.00242919	-1.11715
BATF_cFOS_MAFF	-0.43453	0.927746	-3.17309	-1.68945	-0.0121683	0.520202	0.769811	-0.437307	0.197228	-0.0954843
BATF_cJUN_ATF2	-0.935053	0.621805	-2.01884	-2.33861	-1.68873	-0.727474	0.654316	0.185856	-2.46005	-2.19872
BATF_cJUN_ATF4	-0.888577	0.621805	-1.79762	-2.07998	-2.04858	0.199877	0.893536	0.69805	-1.13587	-1.0585
BATF_cJUN_BATF	-0.0329266	0.987432	-2.05876	-1.11942	0.0571439	0.487857	0.811317	-1.10991	-1.14822	1.57552
BATF_cJUN_cJUN	0.110922	0.987432	-1.23955	0.500189	-2.08111	0.78699	0.811317	3.71587	-0.557362	-4.85798
BATF_cJUN_cMAF	0.0916739	0.970565	-0.884423	-0.954876	-1.22284	-0.248586	0.881463	0.136915	-1.56618	-1.43198
BATF_cJUN_FOSL1	-0.434309	0.927746	-1.41554	-1.65938	-1.73493	-0.621173	0.654316	-1.14868	-1.8948	-0.99218
BATF_cJUN_FOSL2	0.331524	0.939411	0.254858	-2.23935	-0.930495	-0.259517	0.885449	-1.44309	-0.855764	-0.779673
BATF_cJUN_MAFF	-0.581076	0.819172	-1.41213	-2.00285	-1.75881	-0.625761	0.654316	-1.49437	-0.49132	-2.00724
CAR Only	0.592526	0.721954	-0.543525	-0.838336	-0.251486	0.647952	0.540884	-0.265643	-0.275603	0.375817
cFOS_BATF_ATF2	0.453231	0.927746	-1.15763	-1.35868	0.605449	0.27361	0.881463	-1.9698	0.0933494	0.430481
cFOS_BATF_ATF4	-1.12713	0.508527	-3.8862	-1.82971	-1.52162	-1.08174	0.385719	-1.35595	-2.31796	-1.83305
cFOS_BATF_BATF	0.200909	0.964444	-2.55697	-0.438267	0.0912681	-0.0192707	0.980601	-1.04224	-0.123606	-0.767892
cFOS_BATF_cJUN	0.753407	0.685497	-0.0630656	-1.21035	-0.0843873	-0.00452709	0.993446	-1.35312	-0.161888	-0.776397
cFOS_BATF_cMAF	0.100754	0.964444	-1.90513	-1.1566	0.142903	0.13631	0.923988	-1.43852	-0.146239	0.0446567
cFOS_BATF_FOSL1	-0.441878	0.909864	-1.43448	-1.34865	-1.86216	0.0826782	0.94113	-0.197333	-0.1454	-1.35502
cFOS_BATF_FOSL2	0.262477	0.939411	-1.38083	-0.862128	-0.339797	1.24639	0.094625	0.352947	0.172612	1.10951
cFOS_BATF_MAFF	1.04462	0.333669	-0.379825	0.433774	-0.248945	0.254757	0.86643	-0.905601	0.416047	-0.733014
cFOS_cFOS_ATF2	0.791148	0.508527	-0.217494	-0.894816	0.148459	0.855812	0.278027	0.620963	-0.166713	0.117864
cFOS_cFOS_ATF4	-0.165724	0.964444	0.0102043	-1.80685	-1.61502	-0.46669	0.811317	0.557598	-1.19983	-2.42111
cFOS_cFOS_BATF	1.02868	0.44342	-0.763524	-0.6254	1.32961	0.936977	0.36353	-0.122719	-0.20429	1.27645
cFOS_cFOS_cJUN	-0.728085	0.621805	-2.42397	-1.70867	-1.49773	0.129134	0.923988	0.0299532	-0.652917	-1.11116
cFOS_cFOS_cMAF	0.720718	0.678886	-0.93078	-0.386732	0.0283471	1.24999	0.152395	1.426	0.580968	-0.500575
cFOS_cFOS_FOSL1	0.172629	0.964444	-1.66876	-0.917907	-0.211323	0.533427	0.654316	-0.695863	0.274196	0.0262698
cFOS_cFOS_FOSL2	0.113398	0.964444	-1.68782	-0.848706	-0.498849	0.392423	0.786254	-0.621028	-0.449081	0.181172
cFOS_cFOS_MAFF	0.428265	0.927746	-0.473767	-0.776612	-0.728342	0.848108	0.36353	1.01265	0.304172	-0.775889
cFOS_cJUN_ATF2	0.0868065	0.964444	-0.753471	-1.30708	-1.01166	-0.089722	0.94038	-0.257839	-0.573829	-1.42082
cFOS_cJUN_ATF4	0.722134	0.816493	0.500419	-1.38809	-0.700899	-0.144825	0.936628	-1.23286	-1.36611	-0.137209
cFOS_cJUN_BATF	0.66734	0.796237	-1.46679	-0.719644	0.500321	1.10286	0.312106	1.1517	0.382124	-0.594903
cFOS_cJUN_cJUN	2.04138	0.734529	6.1689	-1.91052	-2.25977	0.135036	0.972746	1.66784	0.490395	-1.87363
cFOS_cJUN_cMAF	-0.122851	0.964444	-1.98062	-1.26303	-0.468902	0.0545399	0.959466	-1.0281	-0.207186	-0.593728
cFOS_cJUN_FOSL1	0.226748	0.964444	0.0919271	-1.40513	-1.43267	0.157062	0.923988	-0.205895	0.423658	-1.75484
cFOS_cJUN_FOSL2	-0.0829914	0.964444	-1.14407	-1.40021	-1.05989	0.223129	0.866283	-0.0530372	-0.38919	-0.896952
cFOS_cJUN_MAFF	-0.028689	0.987432	-1.65821	-0.714522	-1.14588	1.04356	0.417721	1.85229	0.240941	-1.44113
cJUN_BATF_ATF2	0.602438	0.819172	-0.210627	-0.867188	-0.738209	0.302459	0.866283	-1.17914	-0.10276	-0.139413
cJUN_BATF_ATF4	-0.914418	0.621805	-2.06341	-2.32337	-1.67418	-1.60838	0.0877364	-1.53494	-2.59219	-2.73769
cJUN_BATF_BATF	1.74871	0.276906	-1.87218	1.30725	2.61623	0.767784	0.727629	-0.93358	-0.236908	1.98091
cJUN_BATF_cJUN	-0.764873	0.927746	-2.74491	0.702137	-3.84222	-0.138439	0.947629	0.317668	0.191503	-2.33161
cJUN_BATF_cMAF	1.0558	0.44342	0.293798	-0.31251	-0.0949432	1.26264	0.158347	1.6419	-0.447598	0.452473
cJUN_BATF_FOSL1	-0.351648	0.93898	-2.63435	-0.0548024	-1.92516	-0.450998	0.811317	-0.965266	-0.564823	-1.66279
cJUN_BATF_FOSL2	0.947839	0.508527	0.79855	-1.28608	-0.0611773	0.363773	0.827721	0.278523	-0.75368	-0.278816
cJUN_BATF_MAFF	-0.0367038	0.987432	-1.55462	-1.78695	-0.146477	-0.0212097	0.97693	-0.833438	-0.691741	-0.51911
cJUN_cFOS_ATF2	-0.496593	0.838687	-1.33776	-1.64196	-1.82583	-0.411037	0.779316	-0.684251	-0.613962	-1.90012
cJUN_cFOS_ATF4	-0.00604935	0.992796	-1.08499	-1.29759	-1.02215	-0.144063	0.923223	-1.01284	-0.141136	-1.35647
cJUN_cFOS_BATF	0.30984	0.964444	-0.758464	-0.529477	-1.23887	2.7392	0.00475944	3.68666	0.0763081	1.5867
cJUN_cFOS_cJUN	2.28197	0.14725	3.30749	0.378445	-0.732785	0.912756	0.693505	0.556442	1.47507	-1.10245
cJUN_cFOS_cMAF	0.459531	0.927746	-0.380632	-1.42503	-0.0583481	1.15339	0.280123	0.45554	-0.737812	1.56975
cJUN_cFOS_FOSL1	0.238708	0.964444	-1.5951	-0.0877605	-1.23647	0.415374	0.848347	1.30879	-0.840287	-1.72459
cJUN_cFOS_FOSL2	-0.111159	0.964444	-1.3354	-0.969933	-1.35409	0.771704	0.517783	1.1874	-0.0922348	-0.894655
cJUN_cFOS_MAFF	-0.381463	0.939411	-1.32761	-0.816832	-2.0377	0.277373	0.885449	-1.33013	1.70102	-1.65288
cJUN_cJUN_ATF2	-0.330628	0.927746	-1.37094	-1.93071	-1.02032	0.0832718	0.94038	-0.145321	-1.05405	-0.567906
cJUN_cJUN_ATF4	-1.55718	0.451057	-1.397	-2.12366	-5.37977	-2.15285	0.094625	-1.91628	-2.41662	-3.61039
cJUN_cJUN_BATF	0.457138	0.927829	-0.106915	-1.97046	-0.569637	0.356198	0.872251	-1.8209	0.51769	-0.483887
cJUN_cJUN_cJUN	1.72994	0.319624	2.46046	0.589288	-2.03418	-0.291009	0.888505	-0.390191	-0.065695	-1.94788
cJUN_cJUN_cMAF	0.397801	0.927746	-0.40838	-0.209508	-1.49759	-0.319541	0.848347	-0.182492	-0.671896	-1.94684
cJUN_cJUN_FOSL1	-0.359136	0.927746	-2.23935	-1.5025	-0.734767	-0.248746	0.866283	-0.901253	-1.1518	-0.727603
cJUN_cJUN_FOSL2	0.422031	0.904131	-0.74585	-0.835223	-0.530119	-0.279504	0.827736	-0.607277	-1.14753	-1.12024
cJUN_cJUN_MAFF	0.362897	0.927829	-1.04189	-1.07715	-0.0866718	0.310023	0.848347	-0.835357	-0.878755	0.519741
cMAF_BATF_ATF2	-0.0885483	0.978814	-0.260331	-1.94403	-1.80747	-0.263851	0.885449	-1.02596	-1.2194	-0.689268
cMAF_BATF_ATF4	-0.441125	0.927746	-2.29756	-1.62977	-0.660737	-1.01051	0.36353	-2.12369	-2.05592	-0.874799
cMAF_BATF_BATF	-0.500052	0.927746	-2.40491	-1.27887	-1.29495	-0.58936	0.727629	-0.529527	-0.913244	-2.59887
cMAF_BATF_cJUN	-0.282903	0.964444	-2.87982	-2.24955	0.457358	-0.603062	0.769811	-1.06851	-1.26852	-1.56063
cMAF_BATF_cMAF	0.426794	0.927746	-1.98885	-1.15503	1.21167	0.00707802	0.993446	-1.00951	-0.968901	0.324279
cMAF_BATF_FOSL1	0.736427	0.739075	0.96363	-1.67035	-0.0735144	0.499225	0.786254	1.54128	-0.762908	-0.869206
cMAF_BATF_FOSL2	0.354159	0.927829	-1.72821	-1.33478	0.728784	0.733605	0.518187	0.0982468	-0.223452	0.429867
cMAF_BATF_MAFF	0.450761	0.927746	-1.40769	-1.63192	1.11997	0.936512	0.363909	-0.210836	0.208471	1.05189
cMAF_cFOS_ATF2	-0.190807	0.964444	-2.19958	-1.24454	-0.449297	0.314448	0.848347	-0.681304	-0.913855	0.461515
cMAF_cFOS_ATF4	-0.127193	0.978814	-2.72553	0.337658	-1.75517	0.310646	0.889934	1.29528	0.211358	-3.45943
cMAF_cFOS_BATF	0.204953	0.964444	-1.31775	-1.14168	-0.31254	-0.0234581	0.97693	-1.18809	0.108406	-1.11301
cMAF_cFOS_cJUN	0.83358	0.508527	-0.12278	-0.641063	-0.0599669	0.351264	0.811317	0.30679	-0.815008	-0.464974
cMAF_cFOS_cMAF	0.346596	0.927829	-0.486569	-0.82381	-1.07228	0.328594	0.827736	-0.559027	0.396566	-0.909925
cMAF_cFOS_FOSL1	0.255727	0.964444	-0.947859	-0.550365	-1.30529	-0.578012	0.727629	-0.556181	-2.11618	-1.35631
cMAF_cFOS_FOSL2	-0.121537	0.964444	-0.995676	-1.76851	-1.08973	0.10925	0.936628	-0.824869	0.0857478	-1.07819
cMAF_cFOS_MAFF	0.260248	0.939411	-1.11979	-1.5431	0.0226142	0.0231396	0.97693	-1.4391	-0.257904	-0.369362
cMAF_cJUN_ATF2	-0.32209	0.928021	-2.28697	-1.02153	-1.23822	0.262653	0.872251	0.193184	-0.783329	-0.834428
cMAF_cJUN_ATF4	-1.15676	0.621805	-3.99753	-1.07912	-1.04538	-1.59072	0.273086	-4.72792	-1.21433	-0.763581
cMAF_cJUN_BATF	-0.281214	0.947915	-1.13653	-0.727138	-2.37297	0.0556421	0.966417	-0.685997	0.394526	-1.37697
cMAF_cJUN_cJUN	-0.114664	0.964444	-1.18861	-1.34812	-1.3142	-0.560332	0.727629	-1.44601	-1.59082	-0.820542
cMAF_cJUN_cMAF	-0.767554	0.621805	-2.82445	-1.75087	-1.1645	-0.300719	0.853859	-0.975879	-1.51255	-0.52794
cMAF_cJUN_FOSL1	-0.0148521	0.989178	-2.14508	-1.22461	-0.167381	0.501775	0.727629	-0.181961	0.217041	-0.592811
cMAF_cJUN_FOSL2	-0.0840617	0.964444	-1.98791	-1.33744	-0.323808	-0.603867	0.570199	-1.39842	-1.10057	-1.30969
cMAF_cJUN_MAFF	-0.132404	0.964444	-1.49915	-1.13691	-1.16675	-0.308411	0.811317	-1.01945	-0.88498	-1.05871
FOSL1_BATF_ATF2	3.33236	1.31776e-08	1.35029	1.39543	3.77411	1.27756	0.142343	0.282579	0.852486	0.76308
FOSL1_BATF_ATF4	0.306536	0.939411	-0.350427	-1.46598	-0.818162	-0.227641	0.885449	-1.26318	-1.30042	-0.330928
FOSL1_BATF_BATF	5.02018	2.62818e-09	5.19896	2.96173	2.47988	2.21275	0.0677616	0.529138	1.69898	1.70109
FOSL1_BATF_cJUN	3.23875	4.68458e-08	2.39845	1.21704	2.62283	3.38259	2.3796e-08	3.32236	3.07317	1.56629
FOSL1_BATF_cMAF	1.54868	0.14725	0.486076	0.193374	0.47368	1.49572	0.0877364	-0.248837	1.62382	0.756048
FOSL1_BATF_FOSL1	2.5004	3.70002e-06	1.24057	1.54908	1.22183	2.06829	0.000875508	1.14322	1.42254	1.53501
FOSL1_BATF_FOSL2	1.5087	0.164467	-0.31999	-0.142528	1.64644	1.97585	0.0141194	0.0852877	2.08847	1.61438
FOSL1_BATF_MAFF	0.128918	0.964444	-1.48081	-1.67895	0.120881	1.06117	0.18087	0.59331	0.25547	0.336764
FOSL1_cFOS_ATF2	-0.307741	0.927746	-1.48762	-1.4796	-1.31429	1.18441	0.0852385	0.913985	0.581911	0.0396774
FOSL1_cFOS_ATF4	-0.425037	0.927829	-1.44838	-1.14748	-2.41033	0.118433	0.94038	-1.56654	0.0643774	-0.451855
FOSL1_cFOS_BATF	1.24684	0.545365	2.29105	-0.0605372	-0.673397	2.92967	0.00475944	4.91338	2.71324	-0.253878
FOSL1_cFOS_cJUN	0.540201	0.927829	-0.394037	-0.918279	-0.165032	1.38966	0.363909	3.28898	-0.137606	-2.00984
FOSL1_cFOS_cMAF	-0.0173205	0.987432	-1.39955	-1.34684	-0.681385	1.25651	0.0846307	0.0847996	0.907843	0.694834
FOSL1_cFOS_FOSL1	0.338417	0.93898	-0.133825	-0.950558	-1.13167	1.91583	0.0276388	1.71111	2.31325	-0.355009
FOSL1_cFOS_FOSL2	-0.0856167	0.964444	-0.991354	-1.66152	-0.916515	0.752411	0.392196	0.693915	-0.486417	0.0319671
FOSL1_cFOS_MAFF	0.231653	0.953368	-1.89993	-0.744224	-0.127525	1.09826	0.18087	0.473674	0.124305	0.634846
FOSL1_cJUN_ATF2	-1.00462	0.31413	-1.76176	-2.3926	-2.22862	-0.566299	0.649522	-0.750713	-1.38486	-1.53815
FOSL1_cJUN_ATF4	0.137727	0.964444	-2.59262	-1.54024	0.527139	0.837886	0.649522	0.564032	0.389835	-0.943885
FOSL1_cJUN_BATF	0.368107	0.928021	-0.793511	-1.21627	-0.333177	0.0694102	0.959466	-2.02371	-0.487492	0.229272
FOSL1_cJUN_cJUN	1.91022	0.508527	6.75446	-1.88993	-1.23348	-0.424722	0.885449	2.88842	-1.75671	-1.03174
FOSL1_cJUN_cMAF	-0.424706	0.927746	-2.07501	-0.954525	-1.39171	-0.204451	0.885449	-1.24231	0.51822	-1.88579
FOSL1_cJUN_FOSL1	0.0262163	0.987432	-0.253651	-1.55622	-1.76813	-0.59027	0.727629	-1.30559	-1.03142	-1.49136
FOSL1_cJUN_FOSL2	-0.553567	0.739075	-2.2604	-1.40584	-1.42481	0.370575	0.79999	0.124476	-0.224532	-0.862717
FOSL1_cJUN_MAFF	0.36709	0.927829	0.42591	-2.08235	-0.813899	-0.203979	0.889934	-0.367289	-0.819127	-1.28842
JUND_BATF_ATF2	-0.154032	0.964444	-1.96514	-1.65165	0.210291	-0.430454	0.811317	-2.32389	-1.37775	0.453288
JUND_BATF_ATF4	-0.297993	0.964444	-1.23258	-1.92473	-1.0203	1.0885	0.502976	1.76891	0.817992	-2.24075
JUND_BATF_BATF	1.0642	0.739075	-3.5868	3.28048	-0.390366	-0.0670781	0.974333	-0.916109	1.38193	-1.33786
JUND_BATF_cJUN	1.48462	0.621805	2.2424	-1.06587	-1.47087	1.1651	0.654316	-1.32652	2.02892	-0.656422
JUND_BATF_cMAF	1.67454	0.293577	1.61431	-1.05726	0.478606	0.221015	0.913109	-1.5246	-0.800892	0.362015
JUND_BATF_FOSL1	0.119003	0.964444	-0.321328	-0.778098	-1.69638	-0.850852	0.480981	-0.479677	-1.10724	-2.76099
JUND_BATF_FOSL2	-0.620321	0.816493	-3.22882	-1.57219	-0.43612	-0.137874	0.928065	-1.17405	-1.149	0.0136534
JUND_BATF_MAFF	-0.186679	0.964444	-1.65666	-0.646004	-1.45071	0.155818	0.923223	-0.100604	0.442379	-1.87739
JUND_cFOS_ATF2	-0.0260218	0.987432	-2.05026	-1.37977	-0.0935588	-0.313101	0.827736	-0.880698	-1.11459	-0.953193
JUND_cFOS_ATF4	0.388948	0.939411	-0.281318	-1.12012	-1.24393	-0.755723	0.727629	-3.28694	-0.510887	-1.44177
JUND_cFOS_BATF	0.131374	0.964444	-1.85985	-1.86765	0.770845	0.518774	0.769811	0.285246	-0.980858	0.374463
JUND_cFOS_cJUN	0.911195	0.69697	-1.58063	0.302173	0.293224	1.47723	0.221683	1.53796	1.47697	-1.27222
JUND_cFOS_cMAF	0.527159	0.904131	-0.568233	-0.91117	-0.431677	0.266296	0.872251	-1.34553	-0.287628	0.118922
JUND_cFOS_FOSL1	-0.205279	0.964444	-1.6634	-0.956999	-1.28295	-0.379103	0.811317	-0.843594	-0.316268	-1.98554
JUND_cFOS_FOSL2	-0.216147	0.964444	-1.58996	-0.813048	-1.54699	0.628463	0.743602	1.47451	-0.114247	-1.80069
JUND_cFOS_MAFF	-0.0737537	0.98361	-2.64125	-1.16644	-0.183528	-0.361497	0.848209	-0.585397	-1.15129	-1.55547
JUND_cJUN_ATF2	-0.300682	0.927829	-1.59621	-1.95235	-0.657791	-0.421653	0.769811	-1.01958	-1.6093	-0.649145
JUND_cJUN_ATF4	-1.08119	0.508711	-1.03046	-3.28941	-2.03742	-1.48667	0.158347	-0.92469	-2.98497	-2.24627
JUND_cJUN_BATF	1.19552	0.508527	-1.07671	2.20544	-0.839161	0.785332	0.654316	-0.0981804	1.49134	-0.41128
JUND_cJUN_cJUN	-0.223683	0.964444	-1.58114	-2.05774	-0.54507	-0.853872	0.518187	-2.27302	-0.812852	-1.68739
JUND_cJUN_cMAF	-0.384441	0.927746	-2.37519	-1.09575	-1.16917	-1.03084	0.265598	-1.72753	-1.91734	-1.53822
JUND_cJUN_FOSL1	0.458191	0.927746	0.00144457	-1.74591	-0.43682	-0.293741	0.872251	-1.27879	-1.37164	-0.376314
JUND_cJUN_FOSL2	-0.33196	0.927746	-1.45571	-1.59457	-1.33867	-0.488103	0.671409	-1.07126	-1.09317	-1.32739
JUND_cJUN_MAFF	-0.276349	0.939411	-2.41583	-0.712174	-1.21099	-0.762145	0.517783	-1.64064	-1.43478	-1.25648
MAFF_BATF_ATF2	0.384129	0.927746	-1.51979	-0.679935	0.143702	0.481268	0.769811	-1.17936	-0.0439433	0.630746
MAFF_BATF_ATF4	1.04201	0.739075	-1.83105	-0.19508	0.965741	1.08931	0.649522	1.78749	-2.51145	0.348547
MAFF_BATF_BATF	2.42739	0.181327	3.10856	2.98848	-2.20235	0.65419	0.811317	0.853159	2.61292	-2.19417
MAFF_BATF_cJUN	1.24128	0.621805	0.485427	-0.734208	0.133764	0.12474	0.947629	-1.9369	1.2221	-1.80373
MAFF_BATF_cMAF	0.759708	0.685497	-0.73719	-1.31491	1.18155	0.184129	0.901101	-0.223401	-1.40968	0.354069
MAFF_BATF_FOSL1	0.339935	0.927829	-1.4115	-0.688918	-0.293061	-0.912628	0.363909	-1.23148	-0.976127	-2.73112
MAFF_BATF_FOSL2	-0.459489	0.904131	-1.72336	-1.35735	-1.64201	0.220859	0.881463	0.0302494	-0.233336	-1.14019
MAFF_BATF_MAFF	0.481683	0.927829	-0.878605	-1.62328	0.99608	0.651643	0.786254	-2.475	-0.148164	1.93621
MAFF_cFOS_ATF2	-0.400239	0.927746	-1.88914	-1.46519	-1.23756	0.390752	0.811317	0.475005	-0.305833	-1.13378
MAFF_cFOS_ATF4	0.370199	0.939411	-1.75961	-0.151631	-0.115979	-1.14949	0.411176	-3.47843	-1.41169	-0.736464
MAFF_cFOS_BATF	1.05951	0.44342	-0.0430273	-0.704828	0.694457	1.76148	0.0276388	1.95274	0.010913	1.23314
MAFF_cFOS_cJUN	0.759511	0.652815	-0.439503	-1.46164	0.87535	0.969869	0.36353	0.804294	-0.363074	0.580803
MAFF_cFOS_cMAF	0.169258	0.964444	-0.851265	-1.35208	-0.592655	-0.195392	0.885449	-0.074516	-1.30017	-1.24188
MAFF_cFOS_FOSL1	-0.488865	0.927746	-3.25392	-1.00475	-0.286586	0.448639	0.811317	-1.54549	1.18234	-0.0550516
MAFF_cFOS_FOSL2	0.652659	0.707342	-1.55302	0.226722	-0.184066	0.245298	0.872251	-0.539851	-0.134202	-0.557477
MAFF_cFOS_MAFF	-0.173784	0.964444	-3.87371	-1.848	2.26994	0.207365	0.928065	-2.04258	0.608809	1.17912
MAFF_cJUN_ATF2	-1.02498	0.386816	-3.04214	-1.83166	-1.48393	-0.872856	0.36353	-2.16227	-0.771905	-1.64341
MAFF_cJUN_ATF4	-1.39925	0.739075	-1.37962	0.920765	-6.53138	-3.12012	0.0877364	-3.90319	0.538455	-5.53138
MAFF_cJUN_BATF	-0.200208	0.966239	-3.51355	2.08632	-4.39496	0.591977	0.866283	1.46373	-0.478972	-1.64831
MAFF_cJUN_cJUN	-0.979094	0.739075	-3.64386	-2.13649	-0.988625	0.307212	0.885449	-0.17897	0.631013	-2.43677
MAFF_cJUN_cMAF	-0.146274	0.964444	-1.80899	-2.28956	-0.01935	-0.458964	0.811317	-0.24898	-1.29076	-2.2406
MAFF_cJUN_FOSL1	-1.31457	0.594129	-3.23663	0.164387	-4.42216	-1.97661	0.142343	-1.93841	-1.37021	-3.83374
MAFF_cJUN_FOSL2	0.0189044	0.987432	-1.35894	-1.22174	-0.743954	-0.209524	0.885449	-1.68356	-0.599038	-0.510493
MAFF_cJUN_MAFF	-0.441868	0.927746	-1.75946	-2.18631	-0.942992	0.262469	0.885449	-0.545558	0.632769	-1.71771
