## Supplementary Table 4 (S4) for "Evolutionarily guided transcription factor design programs novel T cell states"

### Sheet: Barcode Reference
All constructs used here were individually synthesized as full-length genes (not domain-by-domain) and sub-cloned into the "CAR-Vector".
Gene	Barcode
Natural: BATF3	CTACATTTCGC
CAR + GFP	CAGGTTTCCCA
cJUN_cFOS_BATF	GGTATAGAGAA
FOSL1_BATF_BATF	GTGATAGCCTG
FOSL1_BATF_cJUN	GTGGTGAGTAT
FOSL1_BATF_FOSL1	GTACGGGTCCT
Natural: JUN (Codon Opt. v2)	CGTTTACGTTG
Natural: BATF (Codon Opt. v3)	AAACGTGGCCT
Natural: FOSL1	ATTCACGCCCG
Natural: JUNB	ACATTCGCAGC
MAFF_ATF3_BATF2	GTGTTTACGGC
BATF2_ATF3_BATF2	GGATTAACTGC
BATF3_JDP2_BATF2	CGGCCCATTTC
BATF_ATF3_BATF2	TACCTACTACT
BATF2_JDP2_FOSB	CTTTCTATACG
MAFF_FOSB_BATF2	TCGTCGTTTCG
ATF6B_ATF3_BATF3	TGGCCTTCCGA
cMAF_JDP2_ATF3	GCTCCAGTGAC
FOSL1_ATF3_JUNB	TCGTGCCAATG
BATF2_JDP2_MAFK	ATTCGTCGCCT
BATF3_cFOS_FOSB	AACAACAGCTC
BATF3_BATF2_MAFF	TTACCAGCGCC
JUNB_FOSL2_cJUN	ATGACACAAGT
FOSL1_BATF_MAFA	ATACTCTGGAG
FOSL2_ATF3_BATF3	TTACCATGTGG
FOSL2_ATF3_BATF	GTAAGTTTCAG
FOSL2_ATF3_MAFB	CACGCTTCTAT
FOSL1_cFOS_BATF3	TCTGGCAGAAT
FOSL1_FOSB_BATF3	TACTTGGTCTT
cFOS_ATF2_MAFA	TAGTGACACTT
MAFK_ATF4_ATF2	CGGCTTGCTTC
MAFB_ATF4_cJUN	CCTGCACAACG
MAFA_ATF4_JUND	GTTTCACAGGC
cFOS_ATF5_MAFB	ATGTAGACTCC
MAFF_ATF6B_JUNB	AAAGTCCTTCC
ATF4_BATF_BATF3	ACAAACATAGC
BATF2_BATF2_MAFG	ATTCCATCACC
BATF3_BATF2_BATF3	TTAGGATGACT
FOSB_BATF2_MAFK	ACGGGTCTTAC
FOSB_BATF3_ATF7	GTAACACGCTG
ATF6B_FOSB_cMAF	GATCGGTAGTA
ATF6B_FOSL1_BATF3	CATTGTGGACG
FOSL1_FOSL2_MAFA	CGCAGAGTGAG
JUNB_JUNB_cMAF	ATATGGGCTTT
MAFK_MAFK_cFOS	GGGTACGTGTA

### Sheet: NGS Read Counts
All donors here are distinct from other screens and assays (donors were never repeated in this study).
Gene	In Vivo (T/F)	In vitro Proliferation/Persistence Screens (Repetitive Stimulation Assays - All Outputs at Week 2 following 6 Stimulations)															Sorted Populations - Degranulation				Sorted Populations - Cytokine Production								Sorted Populations - Stemness						In Vivo Abundance Screen (Tissues Extracted at 10 days post T cell injection)
		Input			Nalm6 Med (1:10)			Nalm6 Hi (1:12)			Nalm6 No IL2 (1:4)			K562 (1:1)			CD107a+	CD107a-	CD107a+	CD107a-	TNFα-IFNγ-	TNFα+	IFNγ+	TNFα+IFNγ+	TNFα-IFNγ-	TNFα+	IFNγ+	TNFα+IFNγ+	CD62L+	CD62L-	CD62L+	CD62L-	CD62L+	CD62L-	Input	Spleen			Bone Marrow
		Donor 1	Donor 2	Donor 3	Donor 1	Donor 2	Donor 3	Donor 1	Donor 2	Donor 3	Donor 1	Donor 2	Donor 3	Donor 1	Donor 2	Donor 3	Donor 2	Donor 2	Donor 3	Donor 3	Donor 2	Donor 2	Donor 2	Donor 2	Donor 3	Donor 3	Donor 3	Donor 3	Donor 1	Donor 1	Donor 2	Donor 2	Donor 3	Donor 3	Donor 4	Mouse 1	Mouse 2	Mouse 3	Mouse 1	Mouse 2	Mouse 3	Mouse 4
Natural: BATF3	T	5265	5461	6752	12657	7087	2693	7541	1975	2285	18441	5006	4428	16591	7954	7975	5824	4417	1767	2169	4914	5655	4273	4436	2106	1953	1413	1396	4893	26360	7075	10863	1467	5906	6322	38823	62005	22026	1924	1456	4795	4842
CAR + GFP	T	3984	3889	5096	3605	3543	1788	2981	1360	2100	4744	2227	1998	6016	3651	5168	1068	2179	894	1377	1970	1546	1714	1365	1217	1488	457	758	21174	1774	14197	1437	829	1790	4605	10856	2956	4741	7518	1596	2393	1533
cJUN_cFOS_BATF	T	1804	1624	2152	5608	1591	1666	6424	569	1626	6498	1183	1400	5802	2157	3061	1274	1099	1416	1149	1268	1397	1191	1825	1180	1548	948	1131	12718	7823	1119	2337	973	3388	2169	2535	8618	8973	958	1497	1561	1101
FOSL1_BATF_BATF	T	3679	2720	3330	16233	11652	2399	11976	2887	1530	21262	4024	2316	20556	5749	4850	15513	5202	2679	1880	8567	12065	13112	14352	1999	2421	1674	3013	7607	35232	4241	20744	1240	5399	4220	29176	2981	6244	4384	3195	4721	4458
FOSL1_BATF_cJUN	T	2354	2623	3159	3278	9916	3563	4644	5029	1756	8089	4468	3320	3793	5754	4825	11668	5714	5887	2522	7865	10183	9492	9034	2735	3308	3813	4437	2418	7392	8545	15220	2751	7151	3647	15941	5476	6414	5802	2617	6337	2773
FOSL1_BATF_FOSL1	T	3013	2682	4033	6986	7586	4779	4565	2240	3713	10201	3772	4512	13153	8499	7576	8796	3490	7952	3171	4763	8077	6785	9036	3539	5192	3281	6303	2034	15903	5027	11121	3319	8968	4175	28796	3774	5263	4223	3175	4665	3236
Natural: JUN (Codon Opt. v2)	T	1862	1533	2201	1259	1427	584	1897	455	580	4050	880	1014	4312	2436	1716	754	721	405	462	772	1357	1171	3009	456	456	233	366	221	2758	601	2243	493	960	2223	2324	3434	10711	447	487	885	756
Natural: BATF (Codon Opt. v3)	T	4950	4506	6710	5674	4162	2332	3536	1036	1680	11657	2489	2942	8876	5212	5743	2581	2371	1707	1897	2514	2958	1979	2451	1629	1833	1305	1320	2767	10006	3432	5747	803	4872	5904	5588	2965	9917	1255	1234	3498	1150
Natural: FOSL1	T	3048	2745	3714	3315	2596	2628	3056	736	2034	10147	2171	3059	6801	4630	7844	834	2177	1863	1811	1876	1725	892	646	1950	1582	489	582	6782	4945	2648	2989	1911	3628	4188	3788	540	3275	1562	1795	3689	2300
Natural: JUNB	T	3379	3602	4547	2636	2867	4917	2202	1108	2477	5631	1691	1853	6896	4292	5088	1917	2180	2003	3617	2197	1882	1361	1347	3730	3226	5909	4173	1276	5577	1713	3548	13831	4703	5497	7390	3386	4615	1530	1633	4018	2687
MAFF_ATF3_BATF2	T	1909	1812	2451	2424	4111	5650	2923	1302	3625	5801	1150	825	2824	2144	2669	2010	5171	2071	4159	4166	1783	4774	2218	4514	2966	5985	3874	10609	2387	7051	4083	15380	4643	2308	10885	30192	5442	1395	1702	4049	1222
BATF2_ATF3_BATF2	F	3269	2937	4401	1586	5388	9746	2023	1760	4994	2691	1669	2097	4624	4383	5384	2128	6533	4273	6918	5014	2320	5646	2094	7753	4244	4247	3473	1387	3667	14633	5450	14108	10295	N/A	N/A	N/A	N/A	N/A	N/A	N/A	N/A
BATF3_JDP2_BATF2	T	1707	1636	2191	687	3528	4482	1238	901	2487	1377	1368	864	1144	2636	2045	2680	3295	1945	3237	2827	1890	3154	1691	3422	1780	3563	2982	540	1210	6432	4205	6701	5469	2305	7587	5113	3667	1222	741	816	532
BATF_ATF3_BATF2	F	2305	2346	3706	2834	4080	6719	2466	1148	3807	3836	1165	1335	3911	3793	5034	2352	2742	3578	4702	3043	2041	2154	1240	4902	3572	6918	5227	9491	4288	2358	6370	10755	9369	N/A	N/A	N/A	N/A	N/A	N/A	N/A	N/A
BATF2_JDP2_FOSB	F	2376	2052	2925	1210	2499	3928	2565	908	3066	2571	1492	1783	2780	3028	4650	1685	1433	2796	2581	1627	1411	1696	1247	2665	2237	1870	2028	1049	2004	2600	3210	3390	6152	N/A	N/A	N/A	N/A	N/A	N/A	N/A	N/A
MAFF_FOSB_BATF2	T	4400	4425	6354	4254	5902	9072	4656	2084	5061	3965	2095	3714	11438	9310	11208	3928	5213	8818	6724	5598	3218	3550	1912	7409	4266	4718	3084	4024	8007	6689	5856	9875	13502	2451	5805	783	1947	1087	2430	864	1737
ATF6B_ATF3_BATF3	F	2234	2263	3526	2046	3255	4089	1241	876	3092	1574	2198	2023	4663	4146	7047	1526	2411	2225	3166	2277	1944	1565	1608	3084	2835	2060	2501	2814	3051	3046	4326	2484	8615	N/A	N/A	N/A	N/A	N/A	N/A	N/A	N/A
cMAF_JDP2_ATF3	F	1972	2587	3109	1693	2644	1371	1077	933	1929	2974	1895	1855	2059	3350	3560	1280	1736	1083	885	1689	1596	1907	1478	996	1116	599	848	1441	2066	1909	3234	528	3255	N/A	N/A	N/A	N/A	N/A	N/A	N/A	N/A
FOSL1_ATF3_JUNB	F	1192	998	1010	433	624	1397	655	343	582	1231	493	396	368	1713	2405	286	628	2250	923	483	369	312	173	932	796	423	1048	469	723	732	760	1879	1067	N/A	N/A	N/A	N/A	N/A	N/A	N/A	N/A
BATF2_JDP2_MAFK	F	2994	2825	3815	5228	4664	1878	1855	1172	1325	5930	2049	1439	6785	4102	4817	1758	2314	798	1450	2320	2341	1994	2244	1370	1225	528	766	2771	10753	3829	5659	737	4771	N/A	N/A	N/A	N/A	N/A	N/A	N/A	N/A
BATF3_cFOS_FOSB	T	2742	2073	2873	3801	2510	2651	4323	706	2165	6107	944	1749	5780	2993	6952	1325	1940	1849	1988	1902	1631	1426	1444	2044	1576	1305	922	7111	4379	2374	3272	1423	5251	3049	2505	1700	27960	599	1735	559	773
BATF3_BATF2_MAFF	T	2897	2065	3066	5936	1704	3250	4299	626	2411	5984	1138	1531	7164	1821	4574	541	1133	2105	2351	1027	800	935	782	2450	2596	3160	2669	5682	8944	2146	2065	4122	4753	2366	14543	1196	2827	2863	901	2471	1026
JUNB_FOSL2_cJUN	T	1641	1365	1914	1803	2044	2932	2040	540	1813	6436	922	1504	4715	2702	5105	1018	1041	1369	2626	1212	1597	1214	3218	2255	2020	1233	1201	1588	3375	391	3259	2674	4118	2093	2744	929	6027	694	477	1497	1253
FOSL1_BATF_MAFA	T	2577	1784	2065	2700	5259	1596	2920	1418	1099	8729	2265	1503	3456	3715	4545	4607	2890	1437	981	3205	4621	3819	4159	1056	1618	795	1457	1202	5276	2784	9047	489	3572	2955	17058	7664	2346	1458	1518	2811	1352
FOSL2_ATF3_BATF3	F	3529	2783	3729	9756	4449	3810	6103	1483	3997	6632	1811	2335	7681	4269	8602	2314	3173	1893	2682	3007	2430	2418	1677	2609	2438	1086	1424	6720	19292	4742	5514	2097	6405	N/A	N/A	N/A	N/A	N/A	N/A	N/A	N/A
FOSL2_ATF3_BATF	F	3120	2554	3352	3753	3130	3255	2197	912	1899	4692	1619	1827	7847	4659	5445	997	2796	1964	2263	2187	1410	1428	919	2278	2365	1102	1699	6189	6043	7111	3225	2083	4503	N/A	N/A	N/A	N/A	N/A	N/A	N/A	N/A
FOSL2_ATF3_MAFB	T	2089	1684	2164	2134	2646	2254	1061	715	1350	3274	1427	1447	5087	3555	4532	1024	1552	1405	1588	1394	1295	1463	1435	1650	1495	386	536	2670	3236	3849	3135	1515	3218	2270	16440	5355	5684	1127	1144	735	972
FOSL1_cFOS_BATF3	T	1757	1572	1972	2579	3359	3598	1303	972	2576	7464	1409	1845	2969	5317	5809	1453	2840	3372	2490	2401	2095	1457	1204	2764	2544	983	1416	6042	3549	5522	4097	2849	5889	1880	6689	6143	2885	838	571	281	886
FOSL1_FOSB_BATF3	T	2645	1835	2690	1791	3212	3512	1589	1070	2540	3685	1635	2609	3714	3728	7074	1281	2527	2313	2824	2301	1572	1431	1013	2617	2358	1096	1261	1742	2485	6642	3057	2312	6425	2197	4448	904	5122	833	2428	2280	1509
cFOS_ATF2_MAFA	T	1566	1417	1897	998	948	838	802	434	511	3892	641	817	1389	1200	1365	1012	639	479	676	712	725	1373	926	570	737	406	550	671	1708	319	1386	566	1721	1332	3842	1233	867	87	171	361	296
MAFK_ATF4_ATF2	T	2317	1856	2122	1202	2103	1540	1162	697	937	1725	958	862	2576	2092	2682	1226	1169	1096	1025	1227	1196	1081	1315	1278	1208	724	959	474	2515	1360	3354	1187	2551	1994	7529	228	2145	782	496	469	416
MAFB_ATF4_cJUN	T	1207	1464	1769	503	805	736	274	435	542	1200	813	795	1903	1731	1545	470	726	502	524	634	483	794	579	566	521	711	742	962	734	523	1040	1374	977	1795	1681	3786	2149	617	1549	129	327
MAFA_ATF4_JUND	T	1255	1165	1949	623	778	698	366	362	629	941	473	1012	1113	1092	2018	280	587	389	382	433	368	384	427	453	655	149	447	862	890	826	866	204	1522	1664	3164	7645	3667	1322	660	1318	478
cFOS_ATF5_MAFB	T	1699	1458	1859	897	2003	746	941	622	775	2991	1178	1404	904	2166	2879	922	1224	617	658	1122	1136	1373	1008	575	835	1174	720	1044	1243	2343	2775	68	2177	1660	4255	9704	1371	506	1572	4017	460
MAFF_ATF6B_JUNB	T	1782	1998	2420	1058	1337	2353	460	503	1408	2276	1051	1175	2083	1630	3404	596	818	1815	1427	825	960	758	938	1646	1771	2240	2438	1038	1748	1268	1557	3860	3677	2330	4971	1922	3271	292	953	878	1539
ATF4_BATF_BATF3	T	2562	2056	2864	2183	1533	785	1237	652	564	3833	1360	1182	3282	2497	2083	809	1314	489	574	1121	1071	1196	1072	483	586	386	541	2557	3859	2065	1816	129	1933	2396	3746	997	2810	434	696	1496	3348
BATF2_BATF2_MAFG	T	2241	1576	2296	1469	1395	1001	1186	459	780	3619	905	900	3693	1319	2732	415	1027	534	700	751	721	699	831	705	679	406	865	975	2601	1911	1385	306	1943	2306	9969	21531	3811	792	445	773	763
BATF3_BATF2_BATF3	T	1708	1853	2416	4921	4940	2811	5021	1533	2121	6892	2215	1732	4736	5277	5235	3349	3029	1049	2208	3219	3901	3304	3337	2298	1791	1131	1204	11111	7747	2576	8557	3656	4586	1671	7978	4411	3853	1582	1879	2042	452
FOSB_BATF2_MAFK	T	2182	1971	2331	3150	4892	1488	2259	1404	1045	4750	2728	2024	4868	5448	4228	3110	3340	1004	1151	3072	3506	5287	5542	947	1269	1136	1600	2427	5826	2691	7625	284	4113	2623	12382	2688	3027	1070	1428	1357	1332
FOSB_BATF3_ATF7	T	2263	2098	2833	1843	3157	3196	1737	910	1146	3261	1620	1566	3693	3136	4410	3627	1806	2888	2326	2217	3248	2825	3558	2650	1803	1658	1554	1465	3620	1730	4443	3967	4652	2480	6020	2775	3972	920	399	1242	1018
ATF6B_FOSB_cMAF	T	1146	1178	1414	1330	1212	784	640	397	490	4538	941	873	2344	1805	2545	764	704	644	506	780	998	491	452	544	685	369	524	2338	2126	1095	1521	212	1857	1600	3832	1156	948	308	1093	352	597
ATF6B_FOSL1_BATF3	T	1834	1540	1850	1812	1670	1942	1574	646	1462	2777	1054	1683	5228	2741	3863	961	1280	1139	1368	1448	1073	1581	962	1535	1487	654	1053	2817	2720	2007	2584	1368	3624	2311	15112	1855	8303	1690	719	1085	746
FOSL1_FOSL2_MAFA	T	1541	1745	1856	1745	1168	2266	2299	429	1651	3961	1419	840	1851	3499	4172	642	944	1085	1607	818	837	903	744	1598	1184	1133	931	1890	2952	1214	1650	3222	2468	1729	3902	239	36835	338	912	1342	593
JUNB_JUNB_cMAF	T	912	766	1364	511	1151	458	427	201	278	1051	573	351	1765	1034	1383	1124	495	288	331	530	1045	354	657	310	269	163	154	329	930	1804	1718	160	924	1237	863	746	1349	479	439	28	610
MAFK_MAFK_cFOS	T	1834	1609	2050	481	611	486	464	339	514	1610	650	422	1368	1230	1619	376	413	375	386	369	482	429	371	413	303	205	308	822	722	397	674	185	1166	1818	1062	1217	461	1262	1153	398	446

### Sheet: In Vitro Screens DESeq2 Results
Gene	Nalm6 Med (1:10)					Nalm6 Hi (1:12)					Nalm6 No IL2 (1:4)					K562 (1:1)					Degranulation				TNFα+				IFNγ+				TNFα+IFNγ+				CD62L+
	Log2FC (All)	Adjusted p-value	Donor 1 Log2FC	Donor 2 Log2FC	Donor 3 Log2FC	Log2FC (All)	Adjusted p-value	Donor 1 Log2FC	Donor 2 Log2FC	Donor 3 Log2FC	Log2FC (All)	Adjusted p-value	Donor 1 Log2FC	Donor 2 Log2FC	Donor 3 Log2FC	Log2FC (All)	Adjusted p-value	Donor 1 Log2FC	Donor 2 Log2FC	Donor 3 Log2FC	Log2FC (All)	Adjusted p-value	Donor 2 Log2FC	Donor 3 Log2FC	Log2FC (All)	Adjusted p-value	Donor 2 Log2FC	Donor 3 Log2FC	Log2FC (All)	Adjusted p-value	Donor 2 Log2FC	Donor 3 Log2FC	Log2FC (All)	Adjusted p-value	Donor 2 Log2FC	Donor 3 Log2FC	Log2FC (All)	Adjusted p-value	Donor 1 Log2FC	Donor 2 Log2FC	Donor 3 Log2FC
ATF4_BATF_BATF3	-0.862937	0.00685022	-0.179836	-0.794212	-1.67567	-0.821179	0.00157488	-0.631566	-0.307145	-1.59376	-0.220932	0.233837	-0.229332	-0.0367196	-0.400475	-0.624203	0.000372016	-0.452346	-0.368652	-1.06375	-0.225396	0.803217	-0.302057	-0.147261	0.251572	0.929446	0.104454	0.418384	0.314599	0.613465	0.140279	0.50911	0.434652	0.311293	0.147494	0.732316	-0.561024	0.568338	0.0770681	0.577689	-2.54434
ATF6B_ATF3_BATF3	0.154367	0.469023	-0.0757363	0.153244	0.404075	0.0296463	0.909162	-0.429388	-0.01968	0.559155	-0.20366	0.583247	-1.31462	0.517229	0.0745102	0.290982	0.00535794	0.251747	0.224274	0.394005	-0.343927	0.777578	-0.262334	-0.425018	-0.0234064	0.989528	-0.0576819	0.0189221	-0.117243	0.875552	-0.493659	0.251322	-0.0167077	0.982111	-0.289564	0.267707	-0.000302401	0.999528	0.554014	-0.113465	-0.438093
ATF6B_FOSB_cMAF	-0.243282	0.303447	0.265686	-0.329834	-0.659789	-0.470966	0.0233872	-0.421438	-0.219333	-0.77889	0.542802	0.0329619	1.17389	0.23521	0.180165	0.141619	0.531082	0.222426	-0.0334679	0.242857	0.473608	0.777578	0.514709	0.430846	0.503978	0.723922	0.525265	0.472017	-0.180632	0.864868	-0.619537	0.273048	-0.0184854	N/A	-0.573911	0.515128	-0.328871	0.745333	0.807626	-0.0814036	-1.7722
ATF6B_FOSL1_BATF3	0.017981	0.903808	0.0336288	-0.25407	0.260348	0.235481	0.212073	0.197721	0.0961427	0.408967	0.181359	0.519991	-0.211967	0.0124287	0.739107	0.448644	0.00284147	0.701235	0.182549	0.457121	-0.0984393	0.866995	-0.0161136	-0.180479	-0.0756404	0.989528	-0.261775	0.0944797	-0.0776258	0.898676	0.173631	-0.396961	-0.165295	0.813727	-0.377457	0.026344	0.23232	0.776286	0.721152	0.0280426	-0.0494858
Natural: BATF (Codon Opt. v3)	-0.514885	0.203706	0.247952	-0.485599	-1.33395	-0.696936	0.00377438	-0.0668694	-0.770997	-1.24851	-0.0567573	0.819058	0.424941	-0.296704	-0.313357	-0.416038	0.0441928	0.032671	-0.439079	-0.829239	0.225974	0.803217	0.519634	-0.068541	0.361878	0.806017	0.404857	0.310403	0.134682	0.865182	-0.298057	0.513322	0.218668	0.738609	0.175434	0.266474	-0.928137	0.36362	-1.18337	-0.351057	-1.24447
BATF_ATF3_BATF2	0.61328	0.00477074	0.349009	0.427117	1.04864	0.547507	0.0105087	0.515561	0.31831	0.787387	-0.366936	0.0615091	-0.0757809	-0.450123	-0.596638	-0.0553763	0.682845	-0.0470191	0.043977	-0.162998	-0.0674872	0.887798	0.175999	-0.310368	-0.37419	0.929446	-0.405637	-0.316171	0.436474	0.629835	-0.451268	1.33035	-0.21812	0.817355	-1.08237	0.662583	0.83574	0.468058	1.81681	-1.04083	1.55491
BATF2_ATF3_BATF2	0.362867	0.497794	-0.992011	0.504167	1.33724	0.435935	0.0835157	-0.273801	0.610562	0.930973	-0.501658	0.0307129	-1.09073	-0.255757	-0.193354	-0.233437	0.0777338	-0.309435	-0.0715544	-0.313963	-0.915826	0.0853845	-1.22051	-0.611315	-0.834945	0.0772471	-0.941119	-0.728804	0.101916	0.876594	0.218212	-0.0347375	-0.807803	0.0220995	-1.04719	-0.588366	1.01452	0.36362	-0.731429	1.81729	1.81044
BATF2_BATF2_MAFG	-0.700819	2.92994e-06	-0.557981	-0.546804	-1.00657	-0.577057	0.00181808	-0.499241	-0.42976	-0.807956	-0.278777	0.138891	-0.119141	-0.240595	-0.474671	-0.436836	0.0402671	-0.0891242	-0.905425	-0.353889	-0.60827	0.615019	-0.908451	-0.306337	0.0995264	0.976123	0.111403	0.0860334	-0.0108069	0.993126	-0.0564318	0.0373632	0.620759	N/A	0.357647	0.864098	-0.413694	0.669788	-0.744241	0.856512	-1.30914
BATF2_JDP2_FOSB	-0.123742	0.710122	-0.921987	-0.0867737	0.615645	0.518056	0.0249312	0.528582	0.173176	0.816437	-0.153259	0.583247	-0.696383	0.0996566	0.161868	-0.20285	0.228651	-0.58303	-0.0877823	0.0638918	0.414646	0.777578	0.630714	0.199038	-0.0717536	0.985721	-0.035077	-0.112136	0.214446	0.679498	0.106839	0.322344	0.00593943	0.982297	-0.171486	0.175947	0.107488	0.891537	-0.262814	0.0885275	0.496144
BATF2_JDP2_MAFK	0.145762	0.706751	0.855048	0.352104	-0.831722	-0.313699	0.194604	-0.272092	0.0802298	-0.776396	-0.0845629	0.762616	0.175227	0.0961249	-0.53028	-0.00367289	0.977882	0.370388	-0.111042	-0.268361	-0.387226	0.777578	0.000953332	-0.777186	0.0765024	0.985721	0.183301	-0.0209929	-0.359156	0.491484	-0.171368	-0.541439	-0.0532157	0.955705	0.163995	-0.268411	-0.935607	0.36362	-1.28514	-0.170921	-1.3379
Natural: BATF3	0.0687488	0.903165	1.31634	0.00488171	-1.13538	0.00482451	0.985514	0.936559	-0.117742	-0.814	0.554258	0.00691377	0.997577	0.433908	0.267363	0.111237	0.66839	0.846	-0.106618	-0.364657	0.293282	0.803217	0.796194	-0.211942	0.212635	0.929446	0.372939	0.0315525	0.0650588	0.898676	-0.154613	0.257693	0.0215299	0.982111	0.0644751	-0.0230966	-0.874254	0.36362	-1.75852	-0.225973	-0.653108
BATF3_BATF2_BATF3	1.01774	5.96698e-05	1.5772	1.04321	0.408774	1.2208	2.26661e-06	1.9732	1.07552	0.560674	0.808139	9.37304e-05	1.20134	0.816553	0.395676	0.67766	7.6089e-08	0.661325	0.86047	0.510524	-0.222212	0.82008	0.542128	-0.989387	0.108383	0.976123	0.447477	-0.21911	-0.064282	0.898676	0.0845643	-0.18911	-0.0565305	0.955705	0.263976	-0.362237	0.336489	0.739564	1.19101	-1.33905	1.02882
BATF3_BATF2_MAFF	0.244655	0.509343	1.08575	-0.648038	0.274461	0.33125	0.212945	0.987514	-0.372106	0.401949	-0.0640844	0.799313	0.235794	-0.299964	-0.125739	-0.119546	0.590851	0.496293	-0.830187	-0.0277758	-0.37046	0.777578	-0.668191	-0.0757427	-0.0128137	0.989528	-0.189729	0.223793	0.559578	0.410236	-0.0882944	1.20032	0.228134	0.738609	-0.180836	0.693352	0.537191	0.568338	0.0163444	0.447909	1.15028
BATF3_cFOS_FOSB	0.169363	0.459512	0.522063	-0.0951236	0.0744148	0.419893	0.108033	1.07483	-0.204304	0.340498	-0.00814213	0.975986	0.344432	-0.574979	0.159969	0.277439	0.0984926	0.26597	-0.119234	0.669818	-0.086715	0.866995	-0.152563	-0.020884	-0.140395	0.976123	-0.0513343	-0.234599	-0.0650394	0.898676	-0.368278	0.186123	-0.368663	0.498121	-0.185189	-0.578054	0.246534	0.776286	1.37006	-0.0702062	-0.527478
BATF3_JDP2_BATF2	0.271646	0.581037	-1.26097	0.737278	1.22263	0.44736	0.0835157	-0.0449926	0.488651	0.931172	-0.430375	0.117046	-1.11933	0.301199	-0.466022	-0.695087	0.0103444	-1.38617	0.0390148	-0.703995	-0.275717	0.803217	0.0993292	-0.650949	-0.573651	0.66496	-0.410287	-0.802213	0.553599	0.421926	0.204822	0.891594	-0.0552922	0.955705	-0.528988	0.371426	0.735058	0.485918	-0.492482	1.00558	1.64886
cFOS_ATF2_MAFA	-0.842209	4.91181e-10	-0.598494	-0.950275	-0.987471	-0.674439	0.00113853	-0.546389	-0.357171	-1.14198	-0.108252	0.762616	0.502421	-0.58437	-0.338924	-0.982466	3.30271e-08	-0.982174	-0.888362	-1.07893	0.325456	0.803217	1.0594	-0.412595	0.367309	0.806017	0.19618	0.510207	0.697474	0.160849	0.993138	0.34346	0.554221	0.232222	0.590428	0.517677	-0.878805	0.421013	-0.676403	-1.72385	-0.248144
cFOS_ATF5_MAFB	-0.616014	0.0342988	-0.869823	0.0869995	-1.12588	-0.274367	0.212945	-0.433577	0.120439	-0.512864	0.242702	0.227456	0.00527808	0.251661	0.470762	-0.56429	0.0777338	-1.71865	-0.0780668	0.0261455	-0.0102523	0.979121	-0.0113468	-0.00912518	0.393754	0.876315	0.188089	0.677501	1.11162	0.0637617	0.337924	1.86125	0.433071	0.505417	0.0574906	0.893181	-0.845601	0.526159	0.418786	0.14843	-3.63404
Natural: JUN (Codon Opt. v2)	-0.880616	0.00183057	-0.513224	-0.474217	-1.72211	-0.36218	0.194604	0.444997	-0.402496	-1.17385	-0.0659059	0.811172	0.310217	-0.241093	-0.241839	-0.173592	0.538498	0.401559	0.0190012	-0.963426	0.179363	0.836796	0.461354	-0.106049	0.500182	0.806017	0.983006	0.140042	0.194284	0.864868	0.647233	-0.134775	1.24686	0.0206907	2.17295	0.252315	-1.37611	0.320744	-2.96603	-1.50597	0.394061
cJUN_cFOS_BATF	0.39211	0.442227	1.68685	-0.400526	-0.178737	0.818998	0.0233872	2.2498	-0.163375	0.344279	0.46534	0.0418018	1.03761	0.102322	0.255659	0.185511	0.441451	0.875275	-0.239563	-0.0965157	0.497802	0.684865	0.61007	0.384818	0.420077	0.723922	0.309899	0.531562	0.249847	0.679498	-0.0433442	0.51731	0.633484	0.117569	0.736912	0.508485	0.0665271	0.927474	1.3718	-0.669397	-0.443698
cMAF_JDP2_ATF3	-0.490196	0.0386807	-0.168941	-0.339571	-0.990292	-0.170295	0.405545	-0.453837	-0.121727	0.0602316	0.00473569	0.975986	-0.217762	0.110364	0.130985	-0.478942	0.000778156	-0.747152	-0.276186	-0.409318	0.165851	0.836796	-0.0421877	0.374579	0.196262	0.929446	0.0886212	0.304181	0.165772	0.769312	0.22198	0.099865	0.1807	0.738609	0.0195921	0.337663	-0.491805	0.568338	0.151009	-0.367729	-1.26717
FOSB_BATF2_MAFK	0.361992	0.303447	0.580561	0.940098	-0.456877	0.309891	0.233656	0.468195	0.859746	-0.40826	0.678797	0.000820394	0.311452	1.02798	0.671984	0.477696	0.002722	0.347767	0.817436	0.254053	0.0915258	0.866995	0.294384	-0.113346	0.457944	0.4535	0.360912	0.562066	0.959441	0.00340805	0.830013	1.09515	1.19145	4.70871e-05	1.06306	1.32566	-1.38833	0.117368	-0.592301	-1.10972	-2.49794
FOSB_BATF3_ATF7	0.125955	0.581037	-0.24502	0.218337	0.364282	-0.115025	0.621184	0.0367598	0.144384	-0.556477	-0.0211288	0.941265	-0.283405	0.186377	0.0208204	-0.0466586	0.681367	-0.103213	-0.0692129	0.0335546	0.899553	0.124842	1.40282	0.395745	0.143818	0.976123	0.721021	-0.414998	0.256044	0.747129	0.396444	0.156954	0.334708	0.617257	0.894218	-0.199814	-0.178078	0.851081	-0.633937	-0.967775	1.12597
Natural: FOSL1	-0.194501	0.336274	0.172154	-0.451494	-0.308452	-0.067041	0.780856	0.422033	-0.54918	-0.11974	0.583577	0.00276708	0.924172	0.220962	0.595962	0.306792	0.0281933	0.348003	0.105034	0.473634	-0.430164	0.777578	-0.986079	0.124451	-0.0539945	0.989528	0.0492972	-0.161239	-1.09283	0.00229776	-1.02457	-1.16093	-1.24737	4.835e-05	-1.3245	-1.1732	0.590815	0.526159	1.1264	0.217781	0.431019
FOSL1_ATF3_JUNB	-0.572925	0.225813	-1.4081	-1.04743	0.657903	-0.232773	0.233656	-0.444778	-0.191032	-0.0463293	-0.566478	0.00882566	-0.763134	-0.457343	-0.47385	-0.397422	0.601542	-2.50121	0.130182	0.64633	0.323333	0.803217	-0.735613	1.36822	-0.16408	0.976123	-0.217413	-0.0870659	-0.464615	0.62437	-0.581659	-0.305678	-0.116113	N/A	-1.26397	0.73861	0.832134	0.468058	0.0463789	0.337997	2.17095
FOSL1_BATF_BATF	1.24841	0.0279245	2.19233	1.72749	-0.282531	1.08372	0.00227377	2.12075	1.43509	-0.372925	1.05241	1.88152e-05	1.71988	1.12419	0.352047	0.670327	0.019471	1.67217	0.430464	-0.0624028	1.28563	0.0197521	1.97351	0.594374	0.545089	0.313433	0.664282	0.416497	0.619757	0.123743	0.660944	0.577311	1.06359	0.000362153	0.956419	1.16155	-1.40361	0.061485	-1.54052	-1.89737	-0.766081
FOSL1_BATF_cJUN	0.82767	0.00663871	0.528589	1.54713	0.363982	1.27009	0.0233872	1.39814	2.28805	-0.0982634	1.07841	3.08638e-11	0.969803	1.32753	0.947455	0.121299	0.454412	-0.12154	0.484094	0.00617641	1.3671	0.000975067	1.42721	1.30629	0.489808	0.723922	0.542966	0.414648	0.82616	0.133895	0.318215	1.31259	0.839121	0.0718088	0.411992	1.26778	-0.467623	0.568338	-0.941051	-0.440155	-0.022175
FOSL1_BATF_FOSL1	0.948484	8.67574e-05	1.26407	1.12868	0.435222	0.911974	1.92388e-06	1.01749	1.08937	0.629388	1.01287	3.08638e-11	0.948483	1.0512	1.03771	0.887226	2.35152e-05	1.3161	1.01465	0.304638	1.57057	0.000164861	1.7307	1.40977	0.819845	0.0772471	0.932164	0.69315	0.641747	0.123743	0.557354	0.724174	1.27315	4.70871e-05	1.13574	1.4025	-1.02841	0.36362	-2.29558	-0.752791	-0.0780157
FOSL1_BATF_MAFA	0.391795	0.282064	0.118283	1.18819	-0.181124	0.483605	0.0601967	0.598428	1.01777	-0.160958	0.755175	0.000103541	0.949119	0.903459	0.417511	0.198377	0.348431	-0.386267	0.408964	0.533059	0.853309	0.124842	1.06987	0.633876	0.72547	0.0967257	0.698061	0.755335	0.359467	0.491484	0.299761	0.423579	0.814577	0.01416	0.587857	1.03367	-1.42772	0.0600722	-1.46252	-1.30738	-1.51177
FOSL1_cFOS_BATF3	0.796923	5.60649e-08	0.604502	0.724023	1.05761	0.611372	0.0157276	-0.0128454	0.655549	1.13369	0.832319	0.000103541	1.27556	0.401309	0.77957	0.706943	0.00283263	-0.0529196	1.10853	0.953426	-0.0235343	0.973795	-0.569171	0.520956	-0.0034866	0.989528	-0.0262792	0.0207156	-0.665804	0.123743	-0.673201	-0.657575	-0.583707	0.0980097	-0.783138	-0.394648	0.856348	0.36362	1.43815	0.823063	0.308377
FOSL1_FOSB_BATF3	0.176827	0.534677	-0.51124	0.436406	0.574968	0.320439	0.212073	-0.316538	0.571051	0.665762	0.306066	0.227456	-0.332083	0.39279	0.831607	0.298414	0.146062	-0.319998	0.373353	0.789832	-0.393224	0.777578	-0.582426	-0.204217	-0.199558	0.929446	-0.379036	-0.00996249	-0.535833	0.201054	-0.637814	-0.42188	-0.729033	0.031536	-0.970758	-0.482993	0.5085	0.568338	0.158289	1.51176	-0.118519
FOSL1_FOSL2_MAFA	-0.0653243	0.861153	0.230293	-0.949719	0.478189	0.294529	0.299062	0.994901	-0.674017	0.579588	0.191861	0.479144	0.550958	0.260985	-0.267414	0.164084	0.543105	-0.545048	0.354446	0.563431	-0.321513	0.803217	-0.158605	-0.482631	-0.0382674	0.989528	0.203234	-0.291979	0.26902	0.629835	0.189353	0.337229	-0.0685004	0.955705	0.075221	-0.209153	0.557426	0.568338	0.0275497	-0.0500405	1.74005
FOSL2_ATF3_BATF	0.13497	0.506011	0.317472	-0.0776992	0.148054	-0.0981333	0.621184	-0.087549	-0.13604	-0.0708876	-0.106881	0.583247	-0.221905	-0.0981168	0.000532289	0.288074	0.0777338	0.520686	0.218061	0.0950021	-0.604862	0.60597	-1.08963	-0.120707	-0.158428	0.976123	-0.462559	0.194363	-0.413069	0.545703	-0.567572	-0.213958	-0.435855	0.43421	-1.03783	0.146944	0.825593	0.386906	0.70519	1.53303	0.243716
FOSL2_ATF3_BATF3	0.708246	0.0536779	1.51785	0.305636	0.221408	0.833878	5.2055e-05	1.20835	0.441249	0.848711	0.0785308	0.733336	0.0994897	-0.0603358	0.200635	0.298546	0.072013	0.31217	-0.0318817	0.600881	-0.238389	0.803217	-0.05803	-0.418771	-0.0471041	0.989528	-0.136917	0.0425657	-0.343803	0.507971	-0.267396	-0.430681	-0.462869	0.232222	-0.62999	-0.3033	-0.309692	0.713063	-0.850524	0.174982	-0.254801
FOSL2_ATF3_MAFB	0.208209	0.317705	0.0817693	0.280676	0.249141	-0.105088	0.66583	-0.558505	0.113584	0.0680691	0.15275	0.519991	-0.162313	0.320392	0.295253	0.454988	0.000336976	0.474053	0.428661	0.461399	-0.147675	0.836796	-0.202347	-0.0929011	0.0237824	0.989528	0.0640587	-0.00193591	-0.569035	0.491484	0.116595	-1.2608	-0.404632	0.605177	0.253744	-1.05097	0.450407	0.568338	0.393359	0.688433	0.269056
CAR + GFP	-0.615299	0.0431743	-0.0931412	-0.505435	-1.32012	-0.22876	0.233656	0	-0.166193	-0.529914	-0.426292	0.00988362	-0.558555	-0.244726	-0.474561	-0.508316	0.0009317	-0.215175	-0.740085	-0.584513	-0.585504	0.60597	-0.630936	-0.539017	0.146492	0.976123	-0.179144	0.430072	-0.34121	0.613465	-0.153733	-0.578812	-0.215405	0.738609	-0.316944	-0.11285	2.87328	0.000745969	4.24709	3.69598	0.245318
Natural: JUNB	-0.214174	0.497794	-0.3071	-0.70019	0.303264	-0.225247	0.23379	-0.199271	-0.351159	-0.127414	-0.337839	0.0615091	-0.0738365	-0.531225	-0.41881	-0.196329	0.294546	0.219313	-0.396209	-0.442596	-0.278862	0.803217	0.211828	-0.768665	-0.0588228	0.989528	-0.0528457	-0.0690238	0.514031	0.613465	-0.64342	1.49701	0.0753677	0.955705	-0.493327	0.731827	0.102612	0.926768	-1.45641	-0.657583	2.91189
JUNB_FOSL2_cJUN	0.400747	0.0431743	0.186784	0.211256	0.805426	0.474292	0.0233872	0.731921	0.0116625	0.670196	0.558867	0.0304688	1.16031	-0.00656346	0.527936	0.618792	6.03046e-05	0.712622	0.33583	0.810143	-0.246968	0.803217	0.364825	-0.85561	0.239659	0.976123	0.567891	-0.0183793	-0.00346025	0.993918	0.0493241	-0.0373673	0.75098	0.232222	1.61992	-0.338597	-0.740372	0.526159	-0.416624	-2.66378	0.73287
JUNB_JUNB_cMAF	-0.609288	0.130427	-0.783636	0.216142	-1.38222	-0.937558	6.77344e-05	-0.675041	-0.579437	-1.54256	-0.50473	0.0679921	-0.604949	0.140485	-1.08041	-0.214129	0.307347	0.142646	-0.21612	-0.584445	0.737907	0.615019	1.57836	-0.116708	0.58331	0.723922	1.148	-0.0640323	-0.275756	0.769312	-0.53375	-0.093465	0.0555718	N/A	0.521017	-0.437317	-0.51783	0.568338	-0.826726	0.462818	-1.17108
MAFA_ATF4_JUND	-1.06666	5.33954e-13	-0.95836	-0.95272	-1.28988	-0.851978	7.15658e-05	-1.35681	-0.336318	-0.881736	-0.652407	0.019484	-1.22412	-0.739977	-0.0693906	-0.756768	2.35152e-05	-0.982205	-0.741937	-0.554375	-0.280248	0.803217	-0.668886	0.109592	0.336204	0.929446	-0.0640828	0.670986	-0.395438	0.62437	-0.125893	-0.768017	0.375014	N/A	0.19149	0.549684	-0.17311	0.862447	0.624016	0.324	-1.54079
MAFB_ATF4_cJUN	-1.17189	8.38881e-18	-1.21034	-1.23295	-1.07377	-0.999992	4.08979e-05	-1.71688	-0.400889	-0.956472	-0.464517	0.0307129	-0.817885	-0.288846	-0.277563	-0.439695	0.0651174	-0.152856	-0.407238	-0.799661	-0.104193	0.866995	-0.229514	0.0217559	-0.115326	0.976123	-0.221603	0.020822	0.755837	0.148474	0.371017	1.16097	0.515621	N/A	0.0810571	0.95927	0.787662	0.497111	1.05981	-0.598238	1.84647
MAFF_ATF3_BATF2	0.8839	0.000530248	0.395466	0.810515	1.39497	1.0831	3.15758e-07	1.03251	0.872236	1.3129	0.0450564	0.922916	0.792416	-0.0963929	-0.694267	-0.372415	0.046465	-0.244778	-0.406248	-0.481742	-0.944038	0.0671933	-0.96554	-0.921913	-0.796394	0.19116	-1.05351	-0.465363	0.714831	0.159727	0.243464	1.2403	-0.197782	0.750674	-0.69701	0.349434	2.37807	0.000731127	2.82222	1.18059	3.08355
MAFF_ATF6B_JUNB	-0.476412	0.120029	-0.70065	-0.950165	0.149896	-0.693489	0.0116939	-1.5332	-0.639878	-0.0324781	-0.33066	0.0678453	-0.457271	-0.367062	-0.166156	-0.530267	0.019471	-0.584339	-0.942378	-0.112615	0.187048	0.82944	-0.0592972	0.430394	0.33089	0.929446	0.388525	0.245823	0.647993	0.388066	-0.0750869	1.2775	0.754293	0.169585	0.396806	1.13627	0.473083	0.568338	-0.0809692	0.0963358	1.42574
MAFF_FOSB_BATF2	0.257105	0.386324	0.00237165	0.0443913	0.704128	0.394524	0.0406183	0.499873	0.263152	0.420524	-0.463113	0.0385839	-0.960446	-0.519073	0.101363	0.404839	0.0175088	0.568375	0.4239	0.213881	0.232144	0.803217	-0.010909	0.474748	-0.640579	0.327336	-0.628182	-0.655881	-0.207606	0.769312	-0.609931	0.182437	-1.01906	0.0101842	-1.33722	-0.694239	0.392097	0.623798	-0.321705	0.584399	0.904619
MAFK_ATF4_ATF2	-0.44933	0.0315995	-0.895287	-0.19079	-0.271888	-0.362039	0.0686963	-0.576794	-0.0633795	-0.430063	-0.678645	0.00373379	-1.23524	-0.394327	-0.42323	-0.467489	0.00235149	-0.656664	-0.476254	-0.266873	0.323309	0.803217	0.465707	0.180132	0.0964901	0.976123	0.133347	0.059063	-0.0592888	0.898676	-0.135632	0.013729	0.235686	0.617513	0.311776	0.155677	-0.801647	0.468058	-1.73501	-0.909209	0.25214
MAFK_MAFK_cFOS	-1.84423	1.98422e-71	-1.87795	-1.76638	-1.88419	-1.23598	4.35553e-11	-1.5622	-0.896295	-1.24537	-1.04392	4.23177e-07	-0.99759	-0.747464	-1.40245	-1.07168	3.46197e-10	-1.23194	-1.03601	-0.944812	0.152031	0.866995	0.261344	0.0418577	0.138733	0.976123	0.554273	-0.305479	0.0357158	0.96299	0.263549	-0.17642	0.178767	N/A	0.21925	0.146492	-0.27358	0.776286	0.856853	-0.370249	-1.29744

### Sheet: In Vivo Screen Results
Gene	In Vivo Abundance Screen
	Bone Marrow					Spleen
	Mouse 1	Mouse 2	Mouse 3	Mouse 4	Average	Mouse 1	Mouse 2	Mouse 3	Average
FOSL1_BATF_cJUN	2.06091	0.846877	1.72917	0.89724	1.38355	0.787016	0.565718	0.243136	0.531956
FOSL1_BATF_BATF	1.44618	0.924263	1.09405	1.37162	1.20903	1.44846	-0.521794	-0.00607243	0.306865
FOSL1_BATF_FOSL1	1.40767	0.930668	1.0923	0.924962	1.0889	1.44501	-0.166163	-0.237115	0.347244
MAFF_ATF3_BATF2	0.664778	0.886122	1.7428	0.375154	0.917214	0.896528	3.6882	0.665903	1.75021
BATF3_BATF2_BATF3	1.31184	1.49445	1.22108	-0.593036	0.858584	0.914072	1.37919	0.633585	0.975617
FOSL1_FOSB_BATF3	-0.00769712	1.4696	0.985523	0.750456	0.799471	-0.322908	-1.30047	0.649573	-0.324602
BATF3_BATF2_MAFF	1.666	-0.0669219	0.994696	0.0872676	0.67026	1.27862	-1.004	-0.314294	-0.0132249
cFOS_ATF5_MAFB	-0.322257	1.24668	2.20651	-0.558232	0.643177	0.0172271	2.52596	-0.846388	0.565601
cJUN_cFOS_BATF	0.212398	0.790586	0.457645	0.314353	0.443746	-1.11481	1.96917	1.47673	0.777028
FOSL1_BATF_MAFA	0.372139	0.36477	0.860082	0.164603	0.440398	1.18814	1.35403	-0.903725	0.546149
MAFF_FOSB_BATF2	0.218323	1.31304	-0.571478	0.795647	0.438882	-0.0967592	-1.66522	-0.902778	-0.888252
CAR + GFP	2.09829	-0.202788	-0.0119467	-0.294023	0.397383	-0.103487	-0.659862	-0.529138	-0.430829
Natural: FOSL1	-0.0314125	0.103585	0.749224	0.427993	0.312348	-1.48479	-2.97281	-0.92568	-1.79442
MAFA_ATF4_JUND	1.05895	-0.00821842	0.595759	-0.506385	0.285026	-0.413282	2.17848	0.56829	0.77783
FOSB_BATF2_MAFK	0.0977928	0.448487	-0.0183575	0.314973	0.210724	0.8979	0.0147742	-0.364433	0.182747
ATF4_BATF_BATF3	-1.07258	-0.457295	0.252792	1.77487	0.124446	-0.695546	-1.28441	-0.341158	-0.773706
Natural: BATF3	-0.324755	-0.792269	0.533492	0.90782	0.0810722	1.27755	3.27314	1.22929	1.92666
FOSL2_ATF3_MAFB	0.381056	0.337122	-0.693954	0.0690305	0.0233135	1.51519	1.21721	0.752589	1.16166
ATF6B_FOSL1_BATF3	0.939577	-0.35834	-0.158301	-0.338331	0.0211511	1.36789	-0.337426	1.27336	0.76794
JUNB_FOSL2_cJUN	-0.200991	-0.806971	0.448702	0.552271	-0.00174717	-0.949224	-1.19125	0.954149	-0.395441
Natural: JUNB	-0.453547	-0.425114	0.480171	0.260029	-0.0346151	-0.913516	-0.719384	-0.823363	-0.818754
FOSL1_FOSL2_MAFA	-0.962407	0.402806	0.566538	-0.250904	-0.0609914	-0.166332	-2.86879	3.84079	0.268558
MAFK_MAFK_cFOS	0.864357	0.668565	-1.2577	-0.733846	-0.114656	-2.113	-0.599046	-2.546	-1.75268
BATF3_JDP2_BATF2	0.475702	-0.31114	-0.565319	-0.821935	-0.305673	0.377846	1.12844	0.09848	0.534924
MAFF_ATF6B_JUNB	-1.60326	0.0360919	-0.475304	0.694099	-0.337094	-0.247385	-0.298078	-0.0818547	-0.209106
FOSB_BATF3_ATF7	-0.0391694	-1.30891	-0.0652105	0.00812509	-0.351291	-0.0612809	0.141546	0.108171	0.0628119
ATF6B_FOSB_cMAF	-0.98452	0.775645	-1.25044	-0.129431	-0.397186	-0.0806454	-0.489009	-1.32472	-0.631457
FOSL1_cFOS_BATF3	0.225595	-0.392976	-1.80726	0.207249	-0.441847	0.490045	1.68701	0.0465064	0.741189
BATF2_BATF2_MAFG	-0.150289	-1.04679	-0.643981	-0.302723	-0.535945	0.770996	3.20172	0.153396	1.37537
Natural: JUN (Codon Opt. v2)	-0.921989	-0.863955	-0.396071	-0.263156	-0.611293	-1.27548	0.606569	1.69665	0.34258
BATF3_cFOS_FOSB	-0.955707	0.512315	-1.51389	-0.686703	-0.660995	-1.62303	-0.862851	2.62516	0.0464263
Natural: BATF (Codon Opt. v3)	-0.842318	-0.93218	0.177233	-1.06699	-0.666064	-1.41958	-1.01388	0.176874	-0.752198
MAFK_ATF4_ATF2	0.0409947	-0.680814	-1.15446	-0.967413	-0.690424	0.575759	-3.14199	-0.465644	-1.01062
MAFB_ATF4_cJUN	-0.149087	1.11271	-2.8598	-1.16264	-0.764706	-1.43369	1.05563	-0.311378	-0.22981
JUNB_JUNB_cMAF	0.0226743	-0.168479	-4.5009	0.272516	-1.09355	-1.85632	-0.749138	-0.445728	-1.01706
cFOS_ATF2_MAFA	-2.53845	-1.63278	-0.949829	-0.87606	-1.49928	0.187362	-0.131826	-1.18906	-0.37784
