## Supplementary Table 5 (S5) for "Evolutionarily guided transcription factor design programs novel T cell states"

### Sheet: Antibody List
Target	Clone	Fluorophore	Dilution	Vendor
CD45RA	HI100	BUV395	1 to 100	Becton Dickinson (BD)
CD62L	SK11	BUV737	1 to 100	BD
CD62L	SK11	PE	1 to 100	BD
LAG-3	11C3C65	BV421	1 to 100	BioLegend
CD39	A1	BV510	1 to 100	BioLegend
CD4	RPA-T4	BV711	1 to 100	BioLegend
CD8α	SK1	BV785	1 to 100	BioLegend
PD-1	EH12.2H7	PE-Cy7	1 to 100	BioLegend
NGFR	ME20.4	APC	1 to 100	BioLegend
TNFα	MAb11	BV650	1 to 50	BioLegend
IFNγ	4S.B3	BV421	1 to 100	BioLegend
CD107a	H4A3	PE	1 to 100	BioLegend
CD19	HIB19	PE	1 to 100	BioLegend
CD19	HIB19	FITC	1 to 100	BioLegend
CD45	2D1	APC-Cy7	1 to 50	BD
TCR α/β	BW242/412	PE	1 to 50	Miltenyi
CD8α	SK1	PE-Cy7	1 to 50	eBioscience (Thermo Fisher Scientific)
CD4	SK3	BUV395	1 to 50	BD
CD19	SJ25C1	BUV737	1 to 40	BD
CD62L	DREG-56	BV421	1 to 50	BD
PD-1	EH12.1	BV510	1 to 50	BD
CD45RA	HI100	BV650	1 to 50	BD
TIM-3	F38-2E2	BV785	1 to 50	BioLegend
LAG-3	3DS223H	PerCP-eFlour710	1 to 50	eBioscience (Thermo Fisher Scientific)
Viability Dye: Ghost Dye Red 780 (Cytek) at 1 to 500 or 7-AAD (eBioscience - Thermo Fisher Scientific) at 1 to 100
